# NLR immune receptor-nanobody fusions confer plant disease resistance

**DOI:** 10.1101/2021.10.24.465418

**Authors:** Jiorgos Kourelis, Clemence Marchal, Sophien Kamoun

**Affiliations:** The Sainsbury Laboratory, University of East Anglia, Norwich Research Park, NR4 7UH, Norwich, UK

**Author notes:** These authors contributed equally to this work (Jiorgos Kourelis, Clemence Marchal).

**Keywords:** NLR, NB-LRR, NBS-LRR, NLR-ID, Innate immunity, Adaptive immunity

## Abstract

Plant pathogens cause recurrent epidemics that threaten crop yield and global food security. Efforts to retool the plant immune system have been limited to modifying natural components and can be nullified by the emergence of new pathogen races. Therefore, there is a need to develop made-to-order synthetic plant immune receptors with resistance tailored to the pathogen genotypes present in the field. Here we show that plant immune receptors can be used as scaffolds for VHH nanobody fusions that bind fluorescent proteins (FPs). The receptor-nanobody fusions signal in the presence of the corresponding FP and confer resistance against plant viruses expressing FPs. Given that nanobodies can be raised against virtually any molecule, immune receptor-nanobody fusions have the potential to generate resistance against all major plant pathogens and pests.

**One-Sentence Summary:** Plant immune receptor-nanobody fusions enable made-to-order disease resistance genes.
