## Supplemental tables for "NLR immune receptor-nanobody fusions confer plant disease resistance": Table_S1.xlsx

### Sheet: Sheet1
Template	Primers	Description	Selection	Name	Purpose	RE	Plasmids	Publication	Agro	OD
-	-	pL0M-P5U-pMAS	Spec	pICH85281	General L0M	-	-	Engler et al., 2014	-	-
-	-	pL0M-CT-6xHA	Spec	pICSL50009A	General L0M	-	-	TSL SynBio	-	-
-	-	pL0M-3UT-HSP18	Spec	pICSL60008	General L0M	-	-	TSL SynBio	-	-
-	-	pL0M-3UT-35Sterm	Spec	pICH41414	General L0M	-	-	Engler et al., 2014	-	-
-	-	pL0M-P5U-2x35S-TMV	Spec	pICH51288	General L0M	-	-	Engler et al., 2014	-	-
-	-	pL0V-CDS1	Spec/LacZ	pICH41308	Cloning	-	-	Weber et al., 2011	-	-
-	-	pL0M-CT-6xHELLFIRE	Spec	pICSL50001	General L0M	-	-	TSL SynBio	-	-
-	-	pL1V-F2	Carb/LacZ	pICH47742	Cloning	-	-	Weber et al., 2011	-	-
-	-	pL1V-F3	Carb/LacZ	pICH47751	Cloning	-	-	Weber et al., 2011	-	-
-	-	pL1V2-F1	Kan/LacZ	pJK001c	Cloning	BpiI	pICSL4723, pICH47732, pICH41722	Paulus et al., 2020	-	-
-	-	pL1V2-P19-F2	Kan/LacZ	pJK268c	Cloning	BpiI	pISCL4723, pJK263, pICH47742, pICH41744	Kourelis et al., 2020	-	-
-	-	pL2V	Kan/Crt	pICSL4723	Cloning	-	-	Weber et al., 2011	-	-
-	-	pELE-3	Spec	pICH41766	ELE	-	-	Weber et al., 2011	-	-
-	-	pL1M-F1-Dummy	Carb	pICH54011	Binary Agro L1M	-	-	Weber et al., 2011	-	-
-	-	pL0V-CDS1ns	Spec/LacZ	pICSL01005	Cloning	-	-	Weber et al., 2011	-	-
-	-	pL0V-CDS1ns-Pikm-1_acceptor	Spec/mRFP1	Pikm-1_acceptor	Cloning	-	pICSL01005	TSL SynBio	-	-
-	-	pL0V-CDS1ns-Pikm-1	Spec	Pikm-1	General L0M	BpiI	pICSL01005	De la Concepcion et al., 2018	-	-
-	-	pL0V-CDS1ns-Pikm-2	Spec	Pikm-2	General L0M	BpiI	pICSL01005	De la Concepcion et al., 2018	-	-
-	-	pGR106-PVX-GFP	Kan	pGR106-GFP	Binary Agro L2M	-	-	Wu et al., 2017	GV3101 pMP90	0.001
-	-	pGR106-PVX-F2A-GFP	Kan	pGR106-F2A-GFP	Binary Agro L2M	-	-	Cruz et al., 1996	GV3101 pMP90	0.005 and 0.05
-	-	pL2M-2x35S::P19	Kan	pJK050c	Binary Agro L2M	BsaI	pJK001c, pICH51288,pJK046, pICH41414	Kourelis et al., 2020	GV3101 pMP90	0.25
-	-	pICH31160-PVX	Kan	pICH31160	Cloning	-	-	WO2008028661 (2008)	-	-
-	-	pK7WGF2-EGFP-PexRD54	Spec	EGFP-PexRD54	Binary Agro L2M	GW	pK7WGF2	Dagdas et al., 2016	GV3101 pMP90	0.5
-	-	pH7WGR2,0-mRFP1-PexRD54	Spec	mRFP1-PexRD54	Binary Agro L2M	GW	pH7WGR2,0	Dagdas et al., 2016	GV3101 pMP90	0.5
-	-	pK7WGF2-EGFP-AVRblb2	Spec	EGFP-AVRblb2	Binary Agro L2M	GW	pK7WGF2	Bozkurt et al., 2011	GV3101 pMP90	0.5
-	-	pH7WGR2,0-mRFP1-AVRblb2	Spec	mRFP1-AVRblb2	Binary Agro L2M	GW	pH7WGR2,0	Bozkurt et al., 2011	GV3101 pMP90	0.5
-	-	pICH47732-pMAS::GFP-AVRcap1b	Carb	GFP-AVRcap1b	Binary Agro L1M	BsaI	pICH47732, pICH85281, pICSL60008, pICSL30006, AVRcap1b	Derevnina et al., 2021	GV3101 pMP90	0.5
-	-	pICH47732-pMAS::mCherry-AVRcap1b	Carb	mCherry-AVRcap1b	Binary Agro L1M	BsaI	pICH47732, pICH85281, pICSL60008, pICSL30003, AVRcap1b	Derevnina et al., 2021	GV3101 pMP90	0.5
pL0V-CDS1ns-Pikm-1_acceptor	TTGGAGTGAGACCGATATCAATACGCAAACC/TTGGAGTGAGACCGATATCAATACGCAAACC	pL1V-F3-mRFP1	Carb/mRFP1	pICH47751_mRFP1	Cloning	BsaI	pICH47751	This work	-	-
pTL1	TTGGTCTCAAATGGAAACCGGCAACAAG/TTGGTCTCAAAGCTTAGAAGCCCGGACGTTTC	pL0M-CDS1-AvrPikD	Spec	pJK-0-023	General L0M	BsaI/BpiI	pICH41308	This work	-	-
-	TTGAAGACATAATGGCTCAGGTTCAGCTTGTTGAATCTGGTGGTGCTCTTGTTCAGCCTGGTGGTTCTTTGCGTCTTAGCTGTGCTGCTTCTGGCTTCCCTGTGAACCGTTATTCTATGCGTTGGTACCGTCAGGCTCCGGGCAAAGAACGTGAATGGGTTGCAGGTATGAGCAGCGCTGGTGATCGTAGCTCTTACGAGGATTCTGTGAAGGGCCGTTTCACCATCTCTCGTGATGATGCTCGTAACACCGTGTACCTGCAGATGAACTCTCTGAAGCCTGAGGATACCGCTGTGTACTACTGCAATGTGAACGTGGGTTTCGAGTACTGGGGTCAGGGTACTCAGGTTACCGTTTCTTCTGGTTCGTTGTCTTCAA	pL0M-CDS1ns-Enhancer_VHH	Spec	pJK-0-042	General L0M	BpiI	pICSL01005	This work	-	-
-	TTGAAGACATAATGGCTGACGTTCAGCTTCAAGAAAGCGGTGGTGGTTCTGTTCAAGCTGGTGGATCTCTTCGTCTTAGCTGTGCTGCTTCTGGCGACACCTTCAGCTCTTATTCTATGGCCTGGTTTCGTCAGGCTCCTGGTAAAGAGTGTGAGCTGGTTAGCAACATCCTGCGTGATGGCACTACTACCTACGCTGGTTCAGTGAAGGGCCGTTTCACCATCTCACGTGATGATGCTAAGAACACCGTGTACCTGCAGATGGTCAACCTGAAGTCTGAGGATACCGCTCGTTATTACTGCGCTGCTGATTCTGGTACTCAGCTGGGTTATGTTGGTGCTGTGGGACTTTCTTGCCTGGACTACGTTATGGATTACTGGGGTAAGGGTACTCAGGTGA…	pL0M-CDS1ns-Minimizer_VHH	Spec	pJK-0-043	General L0M	BpiI	pICSL01005	This work	-	-
-	TTGAAGACATAATGGCTCAGGTTCAGCTTGTTGAGTCTGGTGGTCGTCTTGTGCAGGCTGGTGATTCTCTTCGTCTTTCTTGTGCTGCTAGCGGCCGTACTTTCTCTACTTCTGCTATGGCTTGGTTTCGTCAGGCTCCTGGTCGTGAGCGTGAATTCGTTGCTGCTATTACTTGGACCGTGGGCAACACCATTCTTGGCGATTCTGTTCGTGGCCGTTTCACCATCTCACGTGATCGTGCTCGTAACACCGTGGACCTGCAGATGGATAATCTTGAGCCTGAGGATACCGCCGTGTACTATTGCTCTGCTCGTTCTCGTGGTTACGTGCTGTCTGTGCTTCGTTCTGTGGATAGCTATGATTACTGGGGTCAGGGTACTCAGGTTACCGTTTCTGGTT…	pL0M-CDS1ns-LaG-16_K/R_VHH	Spec	pJK-0-044	General L0M	BpiI	pICSL01005	This work	-	-
-	TTGAAGACATAATGGCTCAGGTTCAGCTTGTTGAGTCTGGTGGTTCTCTTGTTCAGCCTGGTGGAAGCCTTCGTCTTTCTTGTGCTGCTTCTGGCCGTTTCGCCGAGTCATCTTCTATGGGATGGTTTCGTCAGGCTCCGGGCAAAGAGCGTGAGTTCGTTGCTGCTATTTCTTGGTCAGGTGGCGCTACCAACTACGCTGATTCTGCTAAGGGACGTTTCACCCTGTCTCGTGACAATACCAAGAACACCGTGTACCTGCAGATGAACAGCCTGAAGCCTGATGATACCGCTGTGTATTACTGCGCTGCTAACCTGGGCAACTACATCTCTTCTAACCAGCGTCTGTACGGTTACTGGGGTCAGGGTACTCAGGTTACCGTTTCTTCTCCTTTCACTG…	pL0M-CDS1ns-LaM-4_VHH	Spec	pJK-0-045	General L0M	BpiI	pICSL01005	This work	-	-
-	-	pL1M-F3-2x35S::Pikm-1-HF	Carb	pJK-B1-025	Binary Agro L1M	BsaI	pICH51288, pICSL50001, pICH41414, pICH47751, pL0M-CDS1ns-Pikm-1	This work	-	-
-	-	pL1M-R2-pMAS::Pikm-2-6xHA	Carb	pJK-B1-036	Binary Agro L1M	BsaI	pICH47811, pICH85281, pL0M-CDS1ns-Pikm-2, pICSL50009A, pICSL60008	This work	-	-
-	-	pL2M-2x35S::EGFP	Kan	pJK-B2-022	Binary Agro L2M	BsaI	pJK001c, pICH51288, pICH41414, pJK635	This work	GV3101 pMP90	0.25
-	-	pL2M-P19-2x35S::EGFP	Kan	pJK-B2-022p	Binary Agro L2M	BsaI	pJK268c, pICH51288, pICH41414, pJK635	This work	GV3101 pMP90	0.25
-	-	pL2M-2x35S::mCherry	Kan	pJK-B2-023	Binary Agro L2M	BsaI	pJK001c, pICH51288, pICH41414, pJK636	This work	GV3101 pMP90	0.5
-	-	pL2M-P19-2x35S::mCherry	Kan	pJK-B2-023p	Binary Agro L2M	BsaI	pJK268c, pICH51288, pICH41414, pJK636	This work	GV3101 pMP90	0.25
-	-	pL2M-P19-2x35S::AvrPikD	Kan	pJK-B2-033p	Binary Agro L2M	BsaI	pJK268c, pICH51288, pICH41414, pJK-0-023	This work	GV3101 pMP90	0.5
-	-	pL2M-Pikm2-6xHA_2x35S::Pikm-1-HF	Kan	pJK-B2-099	Binary Agro L2M	BpiI	pICSL4723, pICH54011, pICH41766, pJK-B1-025, pJK-B1-036	This work	GV3101 pMP90	0.25
-	-	pL2M-Pikm2_Pikm-1^LaG16	Kan	pJK-B2-223M	Binary Agro L2M	BsaI	pJK-C-045, pJK-0-044	This work	GV3101 pMP90	0.25
-	-	pL2M-Pikm2_Pikm-1^LaM4	Kan	pJK-B2-224M	Binary Agro L2M	BsaI	pJK-C-045, pJK-0-045	This work	GV3101 pMP90	0.25
-	-	pL2M-Pikm2_Pikm-1^Enhancer	Kan	pJK-B2-280M	Binary Agro L2M	BsaI	pJK-C-045, pJK-0-042	This work	GV3101 pMP90	0.25
-	-	pL2M-Pikm2_Pikm-1^Minimizer	Kan	pJK-B2-301M	Binary Agro L2M	BsaI	pJK-C-045, pJK-0-043	This work	GV3101 pMP90	0.25
pJK-B2-224M	TTCGTCTCATCCTTCCCACACCTCCAAAACCG/TTCGTCTCAAGGACTACCATTGCCACAGCATTGTA	pL2M-Pikm2_K217R_Pikm-1^LaM4	Kan	pJK-B2-381	Binary Agro L2M	Esp3I	-	This work	GV3101 pMP90	0.25
pJK-B2-280M	TTCGTCTCATCCTTCCCACACCTCCAAAACCG/TTCGTCTCAAGGACTACCATTGCCACAGCATTGTA	pL2M-Pikm2_K217R_Pikm-1^Enhancer	Kan	pJK-B2-383	Binary Agro L2M	Esp3I	-	This work	GV3101 pMP90	0.25
-	TTGGTCTCAAATGGCTCAGGTTCAGCTTGTTGAATCTGGTGGTGGTCTTGTTCAGGCTGGTGGTTCTCTTAGACTTAGCTGTGCTGCTTCTGGCCGGACCTTCTCTAATTATGCTATGGGATGGTTCAGGCAGGCTCCTGGTAAAGAGAGAGAGTTCGTTGCTGCTATCTCTTGGACTGGCGTGTCAACCTACTACGCTGATTCTGTGAAGGGCCGTTTCACCATCAGCAGGGATAACGATAAGAACACCGTGTACGTGCAGATGAACTCTCTGATCCCTGAGGACACCGCTATCTATTACTGCGCTGCTGTTAGGGCCCGTAGCTTCTCTGATACTTACTCTAGGGTGAACGAGTACGACTACTGGGGTCAGGGTACTCAGGTTACAGTTGGTTCGTG…	pL2M-Pikm2_Pikm-1^LaG2	Kan	pJK-B2-480	Binary Agro L2M	BsaI	pJK-C-045	This work	GV3101 pMP90	0.25
-	TTGGTCTCAAATGGCTGATGTGCAGCTTGTTGAATCTGGTGGTGGTCTTGTTCAGCCTGGTGGTTCTCTTAGACTTAGCTGTGCTGCTTCTGGCGAGATCGCTAGCATTATTGCTATCGGTTGGTACAGGCAGGCTCCTGGTAAGCAGAGAGAATCTGTTGCTCTGATCACCCGGTCTGGCATGATTACCTATGGTGATTCTGCTCAGGGCCGTTTCACCATCTCAAGGGATGATGCTAAGAACACCGTGTACCTGCACATGGATGATCTGGTGCCTGAAGATACCGCTGTGTACTACTGCAACGCCAAGAAGGTGAGCTTCGGAGATTATTGGGGTCAGGGTACTCAGGTTACCGTGTCTGGTTCGTGAGACCAA	pL2M-Pikm2_Pikm-1^LaG24	Kan	pJK-B2-481	Binary Agro L2M	BsaI	pJK-C-045	This work	GV3101 pMP90	0.25
-	TTGGTCTCAAATGGCTCAGGTTCAGCTTGTTGAATCTGGTGGTGGTCTTGTGCAGGCTGGTGATTCTCTTAGACTTAGCTGTGCTGCTAGCGGTAGGACCTTCGAGAATTATGCTATGGGATGGTTCAGGCAGGCTCCTGGTAAAGAAAGGGAATTCGTTGGTGCTGTGTCTTGGGGTGGTGGTAGGACTTATTACGCTGACGGTTCGTGAGACCAA	pL2M-Pikm2_Pikm-1^LaM1	Kan	pJK-B2-482	Binary Agro L2M	BsaI	pJK-C-045	This work	GV3101 pMP90	0.25
-	TTGGTCTCAAATGGCTCAGGTTCAGCTTGTTGAATCTGGTGGTGGTCTTGTTCAGGCTGGTGGTTCTCTTAGACTTAGCTGCGCTACTAGCGGCTTCACCTTCTCTGATTATGCTATGGGATGGTTCAGGCAGGCTCCTGGTAAAGAGAGAGAGTTCGTTGCTGCCATCAGCTGGTCTGGTCATGTGACTGATTACGCCGATTCTGTGAAGGGCCGTTTCACCATCTCTAGGGACAATGTGAAGAACACCGTGTACCTGCAGATGAACTCTCTGAAGCCTGAGGATACCGCTGTGTATTCTTGTGCTGCTGCTAAGTCTGGCACCTGGTGGTATCAGAGGTCTGAGAACGATTTCGGTTCTTGGGGTCAGGGTACTCAGGTGACCGTTTCTAAAGAGGC…	pL2M-Pikm2_Pikm-1^LaM2	Kan	pJK-B2-483	Binary Agro L2M	BsaI	pJK-C-045	This work	GV3101 pMP90	0.25
-	TTGGTCTCAAATGGCTCAGGTTCAGCTTGTTCAATCTGGTGGTGGTCTTGTTCAGGCTGGTGGATCTCTTAGACTTAGCTGTGCTGCTTCTGGCAGGACCTTCTCTGATATTGCTGTTGGTTGGTTCAGGCAGACCCCTGGTAAAGAGAGAGAGTTCGTTGCTGCCATCTCTTGGTCTGGCCTGATCATCAACTACGGCGATTCTGTTGAGGACCGGTTCACCATCTCTAGGGACAATGCTAAGTCTGCCGTGTACCTGCAGATGAACTCTCTGAAGCCTGAGGATACCGCTGTGTATTATTGCGCTGCTAGGATCGGCATGAACTACTACTACGCTCGTGAGATCGAGTACCCTTATTGGGGTCAGGGTACTCAGGTTACCGTGTCTAAGTGCTACGG…	pL2M-Pikm2_Pikm-1^LaM3	Kan	pJK-B2-484	Binary Agro L2M	BsaI	pJK-C-045	This work	GV3101 pMP90	0.25
-	TTGGTCTCAAATGGCTCAGGTTCAGCTTGTTGAATCTGGTGGTGGTCTTGTTCAGGCTGGTGGTTCTCTTAGGCTTTCTTGTGTGGCTTCTGGCAGCGCTCCTTCTTTCTTTGCTATGGCTTGGTACAGGCAGAGCCCTGGTAATGAGAGAGAACTGGTTGCTGCTCTTAGCAGCCTTGGCTCTACTAACTACGCTGATTCTGTGAAGGGCCGTTTCACCATCAGCATGGACAATGCTAAGAACACCGTGTACCTGCAGATGAACAACGTGAACGCTGAGGATACCGCTGTGTATTATTGCGCTGCTGGCGATTTCCACAGCTGCTACGCTAGAAAGTCTTGCGATTATTGGGGTCAGGGTACTCAGGTTACCGTGTCTGGTTCGTGAGACCAA	pL2M-Pikm2_Pikm-1^LaM6	Kan	pJK-B2-485	Binary Agro L2M	BsaI	pJK-C-045	This work	GV3101 pMP90	0.25
-	TTGGTCTCAAATGGCTCAGGTTCAGCTTGTTGAATCTGGTGGTGGACTTGTTCAGGCTGGTGGATCTCTTAGGCTTTCTTGCGCTGTTTCTGGCAGGCCATTCTCTGAGTACAACCTTGGATGGTTCAGGCAGGCTCCAGGTAAAGAGAGAGAGTTCGTTGCTAGGATCAGGTCCTCTGGCACTACTGTGTACACTGATTCCGTGAAGGGCCGTTTCTCTGCTTCTAGGGATAACGCTAAGAACATGGGCTACCTCCAGCTCAACTCTCTTGAGCCAGAGGATACTGCTGTGTACTACTGCGCTATGTCCAGGGTTGACACAGACTCTCCAGCTTTCTACGATTACTGGGGACAGGGAACTCAGGTGACAGTTTCTACTCCAAGGTCCGGTTCGTGAGA…	pL2M-Pikm2_Pikm-1^LaM8	Kan	pJK-B2-486	Binary Agro L2M	BsaI	pJK-C-045	This work	GV3101 pMP90	0.25
-	-	pL1V2-Pikm2-6xHA-F3	Kan/mRFP1	pJK-C-020	Cloning	BpiI	pICSL4723, pICH54011, pICH41766, pICH47751_mRFP1, pJK-B1-036	This work	-	-
-	-	pL0V2-Pikm2_Pikm-1-HF_MCS	Kan/mRFP1	pJK-C-024	Cloning	BsaI	pJK-C-020, pICH51288, pICH41414, pICSL50001, pL0M-CDS1ns-Pikm-1_acceptor	This work	-	-
pICH47751_mRFP1	TTGAAGACAACAGAATCATGGGTGGAATGTGAGACCGATATCAATACGCAAACC/TTGAAGACAACATCCTCCTTCACCTGCGAATGAGACCTATAAACGCAGAAAGGC	pL1V2-Pikm2_Pikm-1-HF_CDS1ns	Kan/mRFP1	pJK-C-045	Cloning	BpiI	pJK-C-024	This work	-	-
-	-	pICH31160-p35S::PVX-CP-EGFP	Kan	pJK-PVX-001	Binary Agro PVX	BsaI	pICH31160, pJK635	This work	GV3101 pMP90	0.001
-	-	pICH31160-p35S::PVX-CP-mCherry	Kan	pJK-PVX-002	Binary Agro PVX	BsaI	pICH31160, pJK636	This work	GV3101 pMP90	0.001
EC15095	TTGAAGACAAAATGGTGAGCAAGGGCGAGG/TTGAAGACAACATTTGAGACCACAGAGTGATTAATGAATC	pL0M-CDS1-EGFP	Spec	pJK635	General L0M	BpiI	-	This work	-	-
EC15110	TTGAAGACAAAATGGTGAGCAAGGGCGAGG/TTGAAGACAACATTTGAGACCACAGAGTGATTAATGAATC	pL0M-CDS1-mCherry	Spec	pJK636	General L0M	BpiI	-	This work	-	-
-	-	pELE-1	Spec	pICH41722	ELE	-	-	Weber et al., 2011	-	-
-	-	pL2M-Empty	Kan	pJK-B2-001	Binary Agro L2M	BpiI	pICSL4723, pICH54011, pICH41722	This work	GV3101 pMP90	0.25
pJK-B2-099	TTCGTCTCATCCTTCCCACACCTCCAAAACCG/TTCGTCTCAAGGACTACCATTGCCACAGCATTGTA	pL2M-Pikm2_K217R-6xHA_2x35S::Pikm-1-HF	Kan	pJK-B2-386	Binary Agro L2M	Esp3I	-	This work	GV3101 pMP90	0.25
-	-	pL2M-2x35S::Rx-HF	Kan	pJK-B2-178-HF	Binary Agro L2M	BsaI	pJK001c, pICH51288, pICH41414, pICSL50001, pCR8-Rx	This work	GV3101 pMP90	0.25
-	-	pCR8-CDS1ns-Rx	Spec	PCR8-Rx	General L0M	BpiI	pICSL01005	Adachi et al., 2019	-	-
