## Supplemental tables for "NLR immune receptor-nanobody fusions confer plant disease resistance": Table_S2.xlsx

### Sheet: Table_S2_HR-scores
Rep	Construct	Score	Experiment#	Figure
1	EV+P19	0	1	Figure S1
2	EV+P19	0	1	Figure S1
3	EV+P19	0	1	Figure S1
4	EV+P19	0	1	Figure S1
5	EV+P19	0	1	Figure S1
6	EV+P19	0	1	Figure S1
1	EV+P19	0	2	Figure S1
2	EV+P19	0	2	Figure S1
3	EV+P19	0	2	Figure S1
4	EV+P19	0	2	Figure S1
5	EV+P19	0	2	Figure S1
6	EV+P19	0	2	Figure S1
1	Pikm_WT+P19	0	1	Figure S1
2	Pikm_WT+P19	0	1	Figure S1
3	Pikm_WT+P19	0	1	Figure S1
4	Pikm_WT+P19	0	1	Figure S1
5	Pikm_WT+P19	0	1	Figure S1
6	Pikm_WT+P19	0	1	Figure S1
1	Pikm_WT+P19	0	2	Figure S1
2	Pikm_WT+P19	0	2	Figure S1
3	Pikm_WT+P19	0	2	Figure S1
4	Pikm_WT+P19	0	2	Figure S1
5	Pikm_WT+P19	0	2	Figure S1
6	Pikm_WT+P19	0	2	Figure S1
1	Pikm_LaM4+P19	0	1	Figure S1
2	Pikm_LaM4+P19	0	1	Figure S1
3	Pikm_LaM4+P19	0	1	Figure S1
4	Pikm_LaM4+P19	0	1	Figure S1
5	Pikm_LaM4+P19	0	1	Figure S1
6	Pikm_LaM4+P19	0	1	Figure S1
1	Pikm_LaM4+P19	0	2	Figure S1
2	Pikm_LaM4+P19	0	2	Figure S1
3	Pikm_LaM4+P19	0	2	Figure S1
4	Pikm_LaM4+P19	0	2	Figure S1
5	Pikm_LaM4+P19	0	2	Figure S1
6	Pikm_LaM4+P19	0	2	Figure S1
1	Pikm_Enhancer+P19	3	1	Figure S1
2	Pikm_Enhancer+P19	0	1	Figure S1
3	Pikm_Enhancer+P19	0	1	Figure S1
4	Pikm_Enhancer+P19	0	1	Figure S1
5	Pikm_Enhancer+P19	0	1	Figure S1
6	Pikm_Enhancer+P19	0	1	Figure S1
1	Pikm_Enhancer+P19	0	2	Figure S1
2	Pikm_Enhancer+P19	2	2	Figure S1
3	Pikm_Enhancer+P19	2	2	Figure S1
4	Pikm_Enhancer+P19	2	2	Figure S1
5	Pikm_Enhancer+P19	0	2	Figure S1
6	Pikm_Enhancer+P19	0	2	Figure S1
1	AvrPikD	0	1	Figure S1
2	AvrPikD	0	1	Figure S1
3	AvrPikD	0	1	Figure S1
4	AvrPikD	0	1	Figure S1
5	AvrPikD	0	1	Figure S1
6	AvrPikD	0	1	Figure S1
1	AvrPikD	0	2	Figure S1
2	AvrPikD	0	2	Figure S1
3	AvrPikD	0	2	Figure S1
4	AvrPikD	0	2	Figure S1
5	AvrPikD	0	2	Figure S1
6	AvrPikD	0	2	Figure S1
1	Pikm_WT+AvrPikD	7	1	Figure S1
2	Pikm_WT+AvrPikD	7	1	Figure S1
3	Pikm_WT+AvrPikD	7	1	Figure S1
4	Pikm_WT+AvrPikD	7	1	Figure S1
5	Pikm_WT+AvrPikD	7	1	Figure S1
6	Pikm_WT+AvrPikD	7	1	Figure S1
1	Pikm_WT+AvrPikD	7	2	Figure S1
2	Pikm_WT+AvrPikD	7	2	Figure S1
3	Pikm_WT+AvrPikD	7	2	Figure S1
4	Pikm_WT+AvrPikD	7	2	Figure S1
5	Pikm_WT+AvrPikD	7	2	Figure S1
6	Pikm_WT+AvrPikD	7	2	Figure S1
1	EV+P19	0	3	Figure S1
2	EV+P19	0	3	Figure S1
3	EV+P19	0	3	Figure S1
4	EV+P19	0	3	Figure S1
5	EV+P19	0	3	Figure S1
6	EV+P19	0	3	Figure S1
1	Pikm_WT+P19	0	3	Figure S1
2	Pikm_WT+P19	0	3	Figure S1
3	Pikm_WT+P19	0	3	Figure S1
4	Pikm_WT+P19	0	3	Figure S1
5	Pikm_WT+P19	0	3	Figure S1
6	Pikm_WT+P19	0	3	Figure S1
1	Pikm_LaM4+P19	0	3	Figure S1
2	Pikm_LaM4+P19	0	3	Figure S1
3	Pikm_LaM4+P19	0	3	Figure S1
4	Pikm_LaM4+P19	0	3	Figure S1
5	Pikm_LaM4+P19	0	3	Figure S1
6	Pikm_LaM4+P19	0	3	Figure S1
1	Pikm_Enhancer+P19	0	3	Figure S1
2	Pikm_Enhancer+P19	0	3	Figure S1
3	Pikm_Enhancer+P19	0	3	Figure S1
4	Pikm_Enhancer+P19	2	3	Figure S1
5	Pikm_Enhancer+P19	0	3	Figure S1
6	Pikm_Enhancer+P19	0	3	Figure S1
1	AvrPikD	0	3	Figure S1
2	AvrPikD	0	3	Figure S1
3	AvrPikD	0	3	Figure S1
4	AvrPikD	0	3	Figure S1
5	AvrPikD	0	3	Figure S1
6	AvrPikD	0	3	Figure S1
1	Pikm_WT+AvrPikD	7	3	Figure S1
2	Pikm_WT+AvrPikD	6	3	Figure S1
3	Pikm_WT+AvrPikD	7	3	Figure S1
4	Pikm_WT+AvrPikD	6	3	Figure S1
5	Pikm_WT+AvrPikD	7	3	Figure S1
6	Pikm_WT+AvrPikD	7	3	Figure S1
1	Pikm_WT+GFP	0	1	Figure S3
2	Pikm_WT+GFP	0	1	Figure S3
3	Pikm_WT+GFP	0	1	Figure S3
4	Pikm_WT+GFP	0	1	Figure S3
5	Pikm_WT+GFP	0	1	Figure S3
6	Pikm_WT+GFP	0	1	Figure S3
1	Pikm_LaM4+GFP	0	1	Figure S3
2	Pikm_LaM4+GFP	0	1	Figure S3
3	Pikm_LaM4+GFP	0	1	Figure S3
4	Pikm_LaM4+GFP	0	1	Figure S3
5	Pikm_LaM4+GFP	0	1	Figure S3
6	Pikm_LaM4+GFP	0	1	Figure S3
1	Pikm_WT+mCherry	0	1	Figure S3
2	Pikm_WT+mCherry	0	1	Figure S3
3	Pikm_WT+mCherry	0	1	Figure S3
4	Pikm_WT+mCherry	0	1	Figure S3
5	Pikm_WT+mCherry	0	1	Figure S3
6	Pikm_WT+mCherry	0	1	Figure S3
1	Pikm_LaM4+mCherry	4	1	Figure S3
2	Pikm_LaM4+mCherry	3	1	Figure S3
3	Pikm_LaM4+mCherry	3	1	Figure S3
4	Pikm_LaM4+mCherry	4	1	Figure S3
5	Pikm_LaM4+mCherry	4	1	Figure S3
6	Pikm_LaM4+mCherry	4	1	Figure S3
1	Pikm_LaM4+AvrPikD	0	1	Figure S3
2	Pikm_LaM4+AvrPikD	0	1	Figure S3
3	Pikm_LaM4+AvrPikD	0	1	Figure S3
4	Pikm_LaM4+AvrPikD	0	1	Figure S3
5	Pikm_LaM4+AvrPikD	0	1	Figure S3
6	Pikm_LaM4+AvrPikD	0	1	Figure S3
1	Pikm_WT+AvrPikD	5	1	Figure S3
2	Pikm_WT+AvrPikD	5	1	Figure S3
3	Pikm_WT+AvrPikD	7	1	Figure S3
4	Pikm_WT+AvrPikD	7	1	Figure S3
5	Pikm_WT+AvrPikD	7	1	Figure S3
6	Pikm_WT+AvrPikD	7	1	Figure S3
1	Pikm_LaM4+GFP	0	2	Figure S3
2	Pikm_LaM4+GFP	0	2	Figure S3
3	Pikm_LaM4+GFP	0	2	Figure S3
4	Pikm_LaM4+GFP	0	2	Figure S3
5	Pikm_LaM4+GFP	0	2	Figure S3
6	Pikm_LaM4+GFP	0	2	Figure S3
1	Pikm_LaM4+mCherry	2	2	Figure S3
2	Pikm_LaM4+mCherry	3	2	Figure S3
3	Pikm_LaM4+mCherry	3	2	Figure S3
4	Pikm_LaM4+mCherry	4	2	Figure S3
5	Pikm_LaM4+mCherry	2	2	Figure S3
6	Pikm_LaM4+mCherry	4	2	Figure S3
1	Pikm_WT+GFP	0	2	Figure S3
2	Pikm_WT+GFP	0	2	Figure S3
3	Pikm_WT+GFP	0	2	Figure S3
4	Pikm_WT+GFP	0	2	Figure S3
5	Pikm_WT+GFP	0	2	Figure S3
6	Pikm_WT+GFP	0	2	Figure S3
1	Pikm_WT+mCherry	0	2	Figure S3
2	Pikm_WT+mCherry	0	2	Figure S3
3	Pikm_WT+mCherry	0	2	Figure S3
4	Pikm_WT+mCherry	0	2	Figure S3
5	Pikm_WT+mCherry	0	2	Figure S3
6	Pikm_WT+mCherry	0	2	Figure S3
1	Pikm_LaM4+AvrPikD	0	2	Figure S3
2	Pikm_LaM4+AvrPikD	0	2	Figure S3
3	Pikm_LaM4+AvrPikD	0	2	Figure S3
4	Pikm_LaM4+AvrPikD	0	2	Figure S3
5	Pikm_LaM4+AvrPikD	0	2	Figure S3
6	Pikm_LaM4+AvrPikD	0	2	Figure S3
1	Pikm_WT+AvrPikD	3	2	Figure S3
2	Pikm_WT+AvrPikD	2	2	Figure S3
3	Pikm_WT+AvrPikD	5	2	Figure S3
4	Pikm_WT+AvrPikD	0	2	Figure S3
5	Pikm_WT+AvrPikD	3	2	Figure S3
6	Pikm_WT+AvrPikD	4	2	Figure S3
1	Pikm_LaM4+GFP	0	3	Figure S3
2	Pikm_LaM4+GFP	0	3	Figure S3
3	Pikm_LaM4+GFP	0	3	Figure S3
4	Pikm_LaM4+GFP	0	3	Figure S3
5	Pikm_LaM4+GFP	0	3	Figure S3
6	Pikm_LaM4+GFP	0	3	Figure S3
1	Pikm_LaM4+mCherry	4	3	Figure S3
2	Pikm_LaM4+mCherry	3	3	Figure S3
3	Pikm_LaM4+mCherry	0	3	Figure S3
4	Pikm_LaM4+mCherry	4	3	Figure S3
5	Pikm_LaM4+mCherry	4	3	Figure S3
6	Pikm_LaM4+mCherry	3	3	Figure S3
1	Pikm_WT+GFP	0	3	Figure S3
2	Pikm_WT+GFP	0	3	Figure S3
3	Pikm_WT+GFP	0	3	Figure S3
4	Pikm_WT+GFP	0	3	Figure S3
5	Pikm_WT+GFP	0	3	Figure S3
6	Pikm_WT+GFP	0	3	Figure S3
1	Pikm_WT+mCherry	0	3	Figure S3
2	Pikm_WT+mCherry	0	3	Figure S3
3	Pikm_WT+mCherry	0	3	Figure S3
4	Pikm_WT+mCherry	0	3	Figure S3
5	Pikm_WT+mCherry	0	3	Figure S3
6	Pikm_WT+mCherry	0	3	Figure S3
1	Pikm_LaM4+AvrPikD	0	3	Figure S3
2	Pikm_LaM4+AvrPikD	0	3	Figure S3
3	Pikm_LaM4+AvrPikD	0	3	Figure S3
4	Pikm_LaM4+AvrPikD	0	3	Figure S3
5	Pikm_LaM4+AvrPikD	0	3	Figure S3
6	Pikm_LaM4+AvrPikD	0	3	Figure S3
1	Pikm_WT+AvrPikD	7	3	Figure S3
2	Pikm_WT+AvrPikD	7	3	Figure S3
3	Pikm_WT+AvrPikD	7	3	Figure S3
4	Pikm_WT+AvrPikD	7	3	Figure S3
5	Pikm_WT+AvrPikD	7	3	Figure S3
6	Pikm_WT+AvrPikD	7	3	Figure S3
1	Pikm_WT+GFP	0	1	Figure S2
2	Pikm_WT+GFP	0	1	Figure S2
3	Pikm_WT+GFP	0	1	Figure S2
4	Pikm_WT+GFP	0	1	Figure S2
5	Pikm_WT+GFP	0	1	Figure S2
6	Pikm_WT+GFP	0	1	Figure S2
1	Pikm_Enhancer+GFP	7	1	Figure S2
2	Pikm_Enhancer+GFP	7	1	Figure S2
3	Pikm_Enhancer+GFP	7	1	Figure S2
4	Pikm_Enhancer+GFP	7	1	Figure S2
5	Pikm_Enhancer+GFP	6	1	Figure S2
6	Pikm_Enhancer+GFP	7	1	Figure S2
1	Pikm_WT+mCherry	0	1	Figure S2
2	Pikm_WT+mCherry	0	1	Figure S2
3	Pikm_WT+mCherry	0	1	Figure S2
4	Pikm_WT+mCherry	0	1	Figure S2
5	Pikm_WT+mCherry	0	1	Figure S2
6	Pikm_WT+mCherry	0	1	Figure S2
1	Pikm_Enhancer+mCherry	0	1	Figure S2
2	Pikm_Enhancer+mCherry	0	1	Figure S2
3	Pikm_Enhancer+mCherry	0	1	Figure S2
4	Pikm_Enhancer+mCherry	0	1	Figure S2
5	Pikm_Enhancer+mCherry	0	1	Figure S2
6	Pikm_Enhancer+mCherry	0	1	Figure S2
1	Pikm_Enhancer+AvrPikD	0	1	Figure S2
2	Pikm_Enhancer+AvrPikD	3	1	Figure S2
3	Pikm_Enhancer+AvrPikD	3	1	Figure S2
4	Pikm_Enhancer+AvrPikD	0	1	Figure S2
5	Pikm_Enhancer+AvrPikD	0	1	Figure S2
6	Pikm_Enhancer+AvrPikD	0	1	Figure S2
1	Pikm_WT+AvrPikD	4	1	Figure S2
2	Pikm_WT+AvrPikD	7	1	Figure S2
3	Pikm_WT+AvrPikD	7	1	Figure S2
4	Pikm_WT+AvrPikD	6	1	Figure S2
5	Pikm_WT+AvrPikD	4	1	Figure S2
6	Pikm_WT+AvrPikD	7	1	Figure S2
1	Pikm_Enhancer+GFP	7	2	Figure S2
2	Pikm_Enhancer+GFP	5	2	Figure S2
3	Pikm_Enhancer+GFP	5	2	Figure S2
4	Pikm_Enhancer+GFP	7	2	Figure S2
5	Pikm_Enhancer+GFP	5	2	Figure S2
6	Pikm_Enhancer+GFP	6	2	Figure S2
1	Pikm_Enhancer+mCherry	0	2	Figure S2
2	Pikm_Enhancer+mCherry	0	2	Figure S2
3	Pikm_Enhancer+mCherry	0	2	Figure S2
4	Pikm_Enhancer+mCherry	0	2	Figure S2
5	Pikm_Enhancer+mCherry	0	2	Figure S2
6	Pikm_Enhancer+mCherry	0	2	Figure S2
1	Pikm_WT+GFP	0	2	Figure S2
2	Pikm_WT+GFP	0	2	Figure S2
3	Pikm_WT+GFP	0	2	Figure S2
4	Pikm_WT+GFP	0	2	Figure S2
5	Pikm_WT+GFP	0	2	Figure S2
6	Pikm_WT+GFP	0	2	Figure S2
1	Pikm_WT+mCherry	0	2	Figure S2
2	Pikm_WT+mCherry	0	2	Figure S2
3	Pikm_WT+mCherry	0	2	Figure S2
4	Pikm_WT+mCherry	0	2	Figure S2
5	Pikm_WT+mCherry	0	2	Figure S2
6	Pikm_WT+mCherry	0	2	Figure S2
1	Pikm_Enhancer+AvrPikD	0	2	Figure S2
2	Pikm_Enhancer+AvrPikD	0	2	Figure S2
3	Pikm_Enhancer+AvrPikD	0	2	Figure S2
4	Pikm_Enhancer+AvrPikD	0	2	Figure S2
5	Pikm_Enhancer+AvrPikD	0	2	Figure S2
6	Pikm_Enhancer+AvrPikD	0	2	Figure S2
1	Pikm_WT+AvrPikD	3	2	Figure S2
2	Pikm_WT+AvrPikD	2	2	Figure S2
3	Pikm_WT+AvrPikD	2	2	Figure S2
4	Pikm_WT+AvrPikD	2	2	Figure S2
5	Pikm_WT+AvrPikD	3	2	Figure S2
6	Pikm_WT+AvrPikD	5	2	Figure S2
1	Pikm_Enhancer+GFP	7	3	Figure S2
2	Pikm_Enhancer+GFP	7	3	Figure S2
3	Pikm_Enhancer+GFP	7	3	Figure S2
4	Pikm_Enhancer+GFP	7	3	Figure S2
5	Pikm_Enhancer+GFP	7	3	Figure S2
6	Pikm_Enhancer+GFP	7	3	Figure S2
1	Pikm_Enhancer+mCherry	0	3	Figure S2
2	Pikm_Enhancer+mCherry	0	3	Figure S2
3	Pikm_Enhancer+mCherry	0	3	Figure S2
4	Pikm_Enhancer+mCherry	0	3	Figure S2
5	Pikm_Enhancer+mCherry	0	3	Figure S2
6	Pikm_Enhancer+mCherry	0	3	Figure S2
1	Pikm_WT+GFP	0	3	Figure S2
2	Pikm_WT+GFP	0	3	Figure S2
3	Pikm_WT+GFP	0	3	Figure S2
4	Pikm_WT+GFP	0	3	Figure S2
5	Pikm_WT+GFP	0	3	Figure S2
6	Pikm_WT+GFP	0	3	Figure S2
1	Pikm_WT+mCherry	0	3	Figure S2
2	Pikm_WT+mCherry	0	3	Figure S2
3	Pikm_WT+mCherry	0	3	Figure S2
4	Pikm_WT+mCherry	0	3	Figure S2
5	Pikm_WT+mCherry	0	3	Figure S2
6	Pikm_WT+mCherry	0	3	Figure S2
1	Pikm_Enhancer+AvrPikD	0	3	Figure S2
2	Pikm_Enhancer+AvrPikD	0	3	Figure S2
3	Pikm_Enhancer+AvrPikD	0	3	Figure S2
4	Pikm_Enhancer+AvrPikD	0	3	Figure S2
5	Pikm_Enhancer+AvrPikD	0	3	Figure S2
6	Pikm_Enhancer+AvrPikD	0	3	Figure S2
1	Pikm_WT+AvrPikD	7	3	Figure S2
2	Pikm_WT+AvrPikD	7	3	Figure S2
3	Pikm_WT+AvrPikD	7	3	Figure S2
4	Pikm_WT+AvrPikD	7	3	Figure S2
5	Pikm_WT+AvrPikD	7	3	Figure S2
6	Pikm_WT+AvrPikD	7	3	Figure S2
1	Pikm_LaM4+EGFP-Avrblb2	0	1	Figure S4
2	Pikm_LaM4+EGFP-Avrblb2	0	1	Figure S4
3	Pikm_LaM4+EGFP-Avrblb2	0	1	Figure S4
4	Pikm_LaM4+EGFP-Avrblb2	0	1	Figure S4
5	Pikm_LaM4+EGFP-Avrblb2	0	1	Figure S4
6	Pikm_LaM4+EGFP-Avrblb2	0	1	Figure S4
1	Pikm_LaM4+mRFP1-Avrblb2	5	1	Figure S4
2	Pikm_LaM4+mRFP1-Avrblb2	5	1	Figure S4
3	Pikm_LaM4+mRFP1-Avrblb2	4	1	Figure S4
4	Pikm_LaM4+mRFP1-Avrblb2	4	1	Figure S4
5	Pikm_LaM4+mRFP1-Avrblb2	3	1	Figure S4
6	Pikm_LaM4+mRFP1-Avrblb2	3	1	Figure S4
1	Pikm_Enhancer+EGFP-Avrblb2	7	1	Figure S4
2	Pikm_Enhancer+EGFP-Avrblb2	6	1	Figure S4
3	Pikm_Enhancer+EGFP-Avrblb2	6	1	Figure S4
4	Pikm_Enhancer+EGFP-Avrblb2	6	1	Figure S4
5	Pikm_Enhancer+EGFP-Avrblb2	7	1	Figure S4
6	Pikm_Enhancer+EGFP-Avrblb2	6	1	Figure S4
1	Pikm_Enhancer+mRFP1-Avrblb2	0	1	Figure S4
2	Pikm_Enhancer+mRFP1-Avrblb2	0	1	Figure S4
3	Pikm_Enhancer+mRFP1-Avrblb2	0	1	Figure S4
4	Pikm_Enhancer+mRFP1-Avrblb2	0	1	Figure S4
5	Pikm_Enhancer+mRFP1-Avrblb2	0	1	Figure S4
6	Pikm_Enhancer+mRFP1-Avrblb2	0	1	Figure S4
1	Pikm_WT+EGFP-Avrblb2	0	1	Figure S4
2	Pikm_WT+EGFP-Avrblb2	0	1	Figure S4
3	Pikm_WT+EGFP-Avrblb2	0	1	Figure S4
4	Pikm_WT+EGFP-Avrblb2	0	1	Figure S4
5	Pikm_WT+EGFP-Avrblb2	0	1	Figure S4
6	Pikm_WT+EGFP-Avrblb2	0	1	Figure S4
1	Pikm_WT+AvrPikD	7	1	Figure S4
2	Pikm_WT+AvrPikD	7	1	Figure S4
3	Pikm_WT+AvrPikD	2	1	Figure S4
4	Pikm_WT+AvrPikD	2	1	Figure S4
5	Pikm_WT+AvrPikD	5	1	Figure S4
6	Pikm_WT+AvrPikD	5	1	Figure S4
1	Pikm_LaM4+EGFP-Avrblb2	0	2	Figure S4
2	Pikm_LaM4+EGFP-Avrblb2	0	2	Figure S4
3	Pikm_LaM4+EGFP-Avrblb2	0	2	Figure S4
4	Pikm_LaM4+EGFP-Avrblb2	0	2	Figure S4
5	Pikm_LaM4+EGFP-Avrblb2	0	2	Figure S4
6	Pikm_LaM4+EGFP-Avrblb2	0	2	Figure S4
1	Pikm_LaM4+mRFP1-Avrblb2	3	2	Figure S4
2	Pikm_LaM4+mRFP1-Avrblb2	3	2	Figure S4
3	Pikm_LaM4+mRFP1-Avrblb2	2	2	Figure S4
4	Pikm_LaM4+mRFP1-Avrblb2	3	2	Figure S4
5	Pikm_LaM4+mRFP1-Avrblb2	3	2	Figure S4
6	Pikm_LaM4+mRFP1-Avrblb2	3	2	Figure S4
1	Pikm_Enhancer+EGFP-Avrblb2	5	2	Figure S4
2	Pikm_Enhancer+EGFP-Avrblb2	5	2	Figure S4
3	Pikm_Enhancer+EGFP-Avrblb2	6	2	Figure S4
4	Pikm_Enhancer+EGFP-Avrblb2	3	2	Figure S4
5	Pikm_Enhancer+EGFP-Avrblb2	7	2	Figure S4
6	Pikm_Enhancer+EGFP-Avrblb2	7	2	Figure S4
1	Pikm_Enhancer+mRFP1-Avrblb2	0	2	Figure S4
2	Pikm_Enhancer+mRFP1-Avrblb2	0	2	Figure S4
3	Pikm_Enhancer+mRFP1-Avrblb2	0	2	Figure S4
4	Pikm_Enhancer+mRFP1-Avrblb2	0	2	Figure S4
5	Pikm_Enhancer+mRFP1-Avrblb2	0	2	Figure S4
6	Pikm_Enhancer+mRFP1-Avrblb2	0	2	Figure S4
1	Pikm_WT+EGFP-Avrblb2	0	2	Figure S4
2	Pikm_WT+EGFP-Avrblb2	0	2	Figure S4
3	Pikm_WT+EGFP-Avrblb2	0	2	Figure S4
4	Pikm_WT+EGFP-Avrblb2	0	2	Figure S4
5	Pikm_WT+EGFP-Avrblb2	0	2	Figure S4
6	Pikm_WT+EGFP-Avrblb2	0	2	Figure S4
1	Pikm_WT+AvrPikD	2	2	Figure S4
2	Pikm_WT+AvrPikD	0	2	Figure S4
3	Pikm_WT+AvrPikD	3	2	Figure S4
4	Pikm_WT+AvrPikD	3	2	Figure S4
5	Pikm_WT+AvrPikD	3	2	Figure S4
6	Pikm_WT+AvrPikD	2	2	Figure S4
1	Pikm_LaM4+EGFP-Avrblb2	0	3	Figure S4
2	Pikm_LaM4+EGFP-Avrblb2	0	3	Figure S4
3	Pikm_LaM4+EGFP-Avrblb2	0	3	Figure S4
4	Pikm_LaM4+EGFP-Avrblb2	0	3	Figure S4
5	Pikm_LaM4+EGFP-Avrblb2	0	3	Figure S4
6	Pikm_LaM4+EGFP-Avrblb2	0	3	Figure S4
1	Pikm_LaM4+mRFP1-Avrblb2	7	3	Figure S4
2	Pikm_LaM4+mRFP1-Avrblb2	7	3	Figure S4
3	Pikm_LaM4+mRFP1-Avrblb2	7	3	Figure S4
4	Pikm_LaM4+mRFP1-Avrblb2	6	3	Figure S4
5	Pikm_LaM4+mRFP1-Avrblb2	7	3	Figure S4
6	Pikm_LaM4+mRFP1-Avrblb2	5	3	Figure S4
1	Pikm_Enhancer+EGFP-Avrblb2	7	3	Figure S4
2	Pikm_Enhancer+EGFP-Avrblb2	7	3	Figure S4
3	Pikm_Enhancer+EGFP-Avrblb2	7	3	Figure S4
4	Pikm_Enhancer+EGFP-Avrblb2	7	3	Figure S4
5	Pikm_Enhancer+EGFP-Avrblb2	7	3	Figure S4
6	Pikm_Enhancer+EGFP-Avrblb2	7	3	Figure S4
1	Pikm_Enhancer+mRFP1-Avrblb2	2	3	Figure S4
2	Pikm_Enhancer+mRFP1-Avrblb2	2	3	Figure S4
3	Pikm_Enhancer+mRFP1-Avrblb2	2	3	Figure S4
4	Pikm_Enhancer+mRFP1-Avrblb2	0	3	Figure S4
5	Pikm_Enhancer+mRFP1-Avrblb2	0	3	Figure S4
6	Pikm_Enhancer+mRFP1-Avrblb2	0	3	Figure S4
1	Pikm_WT+EGFP-Avrblb2	0	3	Figure S4
2	Pikm_WT+EGFP-Avrblb2	0	3	Figure S4
3	Pikm_WT+EGFP-Avrblb2	0	3	Figure S4
4	Pikm_WT+EGFP-Avrblb2	0	3	Figure S4
5	Pikm_WT+EGFP-Avrblb2	0	3	Figure S4
6	Pikm_WT+EGFP-Avrblb2	0	3	Figure S4
1	Pikm_WT+AvrPikD	7	3	Figure S4
2	Pikm_WT+AvrPikD	7	3	Figure S4
3	Pikm_WT+AvrPikD	7	3	Figure S4
4	Pikm_WT+AvrPikD	7	3	Figure S4
5	Pikm_WT+AvrPikD	7	3	Figure S4
6	Pikm_WT+AvrPikD	7	3	Figure S4
1	Pikm_LaM4+EGFP-PexRD54	0	1	Figure S5
2	Pikm_LaM4+EGFP-PexRD54	0	1	Figure S5
3	Pikm_LaM4+EGFP-PexRD54	0	1	Figure S5
4	Pikm_LaM4+EGFP-PexRD54	0	1	Figure S5
5	Pikm_LaM4+EGFP-PexRD54	0	1	Figure S5
6	Pikm_LaM4+EGFP-PexRD54	0	1	Figure S5
1	Pikm_LaM4+mRFP1-PexRD54	2	1	Figure S5
2	Pikm_LaM4+mRFP1-PexRD54	2	1	Figure S5
3	Pikm_LaM4+mRFP1-PexRD54	2	1	Figure S5
4	Pikm_LaM4+mRFP1-PexRD54	0	1	Figure S5
5	Pikm_LaM4+mRFP1-PexRD54	0	1	Figure S5
6	Pikm_LaM4+mRFP1-PexRD54	0	1	Figure S5
1	Pikm_Enhancer+EGFP-PexRD54	5	1	Figure S5
2	Pikm_Enhancer+EGFP-PexRD54	5	1	Figure S5
3	Pikm_Enhancer+EGFP-PexRD54	5	1	Figure S5
4	Pikm_Enhancer+EGFP-PexRD54	4	1	Figure S5
5	Pikm_Enhancer+EGFP-PexRD54	4	1	Figure S5
6	Pikm_Enhancer+EGFP-PexRD54	4	1	Figure S5
1	Pikm_Enhancer+mRFP1-PexRD54	0	1	Figure S5
2	Pikm_Enhancer+mRFP1-PexRD54	0	1	Figure S5
3	Pikm_Enhancer+mRFP1-PexRD54	0	1	Figure S5
4	Pikm_Enhancer+mRFP1-PexRD54	0	1	Figure S5
5	Pikm_Enhancer+mRFP1-PexRD54	0	1	Figure S5
6	Pikm_Enhancer+mRFP1-PexRD54	0	1	Figure S5
1	Pikm_WT+EGFP-PexRD54	0	1	Figure S5
2	Pikm_WT+EGFP-PexRD54	0	1	Figure S5
3	Pikm_WT+EGFP-PexRD54	0	1	Figure S5
4	Pikm_WT+EGFP-PexRD54	0	1	Figure S5
5	Pikm_WT+EGFP-PexRD54	0	1	Figure S5
6	Pikm_WT+EGFP-PexRD54	0	1	Figure S5
1	Pikm_WT+AvrPikD	2	1	Figure S5
2	Pikm_WT+AvrPikD	4	1	Figure S5
3	Pikm_WT+AvrPikD	3	1	Figure S5
4	Pikm_WT+AvrPikD	0	1	Figure S5
5	Pikm_WT+AvrPikD	0	1	Figure S5
6	Pikm_WT+AvrPikD	0	1	Figure S5
1	Pikm_LaM4+EGFP-PexRD54	0	2	Figure S5
2	Pikm_LaM4+EGFP-PexRD54	0	2	Figure S5
3	Pikm_LaM4+EGFP-PexRD54	0	2	Figure S5
4	Pikm_LaM4+EGFP-PexRD54	0	2	Figure S5
5	Pikm_LaM4+EGFP-PexRD54	0	2	Figure S5
6	Pikm_LaM4+EGFP-PexRD54	0	2	Figure S5
1	Pikm_LaM4+mRFP1-PexRD54	2	2	Figure S5
2	Pikm_LaM4+mRFP1-PexRD54	2	2	Figure S5
3	Pikm_LaM4+mRFP1-PexRD54	2	2	Figure S5
4	Pikm_LaM4+mRFP1-PexRD54	2	2	Figure S5
5	Pikm_LaM4+mRFP1-PexRD54	2	2	Figure S5
6	Pikm_LaM4+mRFP1-PexRD54	2	2	Figure S5
1	Pikm_Enhancer+EGFP-PexRD54	4	2	Figure S5
2	Pikm_Enhancer+EGFP-PexRD54	7	2	Figure S5
3	Pikm_Enhancer+EGFP-PexRD54	4	2	Figure S5
4	Pikm_Enhancer+EGFP-PexRD54	4	2	Figure S5
5	Pikm_Enhancer+EGFP-PexRD54	4	2	Figure S5
6	Pikm_Enhancer+EGFP-PexRD54	4	2	Figure S5
1	Pikm_Enhancer+mRFP1-PexRD54	0	2	Figure S5
2	Pikm_Enhancer+mRFP1-PexRD54	0	2	Figure S5
3	Pikm_Enhancer+mRFP1-PexRD54	0	2	Figure S5
4	Pikm_Enhancer+mRFP1-PexRD54	0	2	Figure S5
5	Pikm_Enhancer+mRFP1-PexRD54	0	2	Figure S5
6	Pikm_Enhancer+mRFP1-PexRD54	0	2	Figure S5
1	Pikm_WT+EGFP-PexRD54	0	2	Figure S5
2	Pikm_WT+EGFP-PexRD54	0	2	Figure S5
3	Pikm_WT+EGFP-PexRD54	0	2	Figure S5
4	Pikm_WT+EGFP-PexRD54	0	2	Figure S5
5	Pikm_WT+EGFP-PexRD54	0	2	Figure S5
6	Pikm_WT+EGFP-PexRD54	0	2	Figure S5
1	Pikm_WT+AvrPikD	2	2	Figure S5
2	Pikm_WT+AvrPikD	3	2	Figure S5
3	Pikm_WT+AvrPikD	3	2	Figure S5
4	Pikm_WT+AvrPikD	3	2	Figure S5
5	Pikm_WT+AvrPikD	3	2	Figure S5
6	Pikm_WT+AvrPikD	4	2	Figure S5
1	Pikm_LaM4+EGFP-PexRD54	0	3	Figure S5
2	Pikm_LaM4+EGFP-PexRD54	0	3	Figure S5
3	Pikm_LaM4+EGFP-PexRD54	0	3	Figure S5
4	Pikm_LaM4+EGFP-PexRD54	0	3	Figure S5
5	Pikm_LaM4+EGFP-PexRD54	0	3	Figure S5
6	Pikm_LaM4+EGFP-PexRD54	0	3	Figure S5
1	Pikm_LaM4+mRFP1-PexRD54	2	3	Figure S5
2	Pikm_LaM4+mRFP1-PexRD54	2	3	Figure S5
3	Pikm_LaM4+mRFP1-PexRD54	2	3	Figure S5
4	Pikm_LaM4+mRFP1-PexRD54	4	3	Figure S5
5	Pikm_LaM4+mRFP1-PexRD54	0	3	Figure S5
6	Pikm_LaM4+mRFP1-PexRD54	4	3	Figure S5
1	Pikm_Enhancer+EGFP-PexRD54	7	3	Figure S5
2	Pikm_Enhancer+EGFP-PexRD54	5	3	Figure S5
3	Pikm_Enhancer+EGFP-PexRD54	5	3	Figure S5
4	Pikm_Enhancer+EGFP-PexRD54	7	3	Figure S5
5	Pikm_Enhancer+EGFP-PexRD54	4	3	Figure S5
6	Pikm_Enhancer+EGFP-PexRD54	7	3	Figure S5
1	Pikm_Enhancer+mRFP1-PexRD54	0	3	Figure S5
2	Pikm_Enhancer+mRFP1-PexRD54	0	3	Figure S5
3	Pikm_Enhancer+mRFP1-PexRD54	2	3	Figure S5
4	Pikm_Enhancer+mRFP1-PexRD54	2	3	Figure S5
5	Pikm_Enhancer+mRFP1-PexRD54	0	3	Figure S5
6	Pikm_Enhancer+mRFP1-PexRD54	2	3	Figure S5
1	Pikm_WT+EGFP-PexRD54	0	3	Figure S5
2	Pikm_WT+EGFP-PexRD54	0	3	Figure S5
3	Pikm_WT+EGFP-PexRD54	0	3	Figure S5
4	Pikm_WT+EGFP-PexRD54	0	3	Figure S5
5	Pikm_WT+EGFP-PexRD54	0	3	Figure S5
6	Pikm_WT+EGFP-PexRD54	0	3	Figure S5
1	Pikm_WT+AvrPikD	7	3	Figure S5
2	Pikm_WT+AvrPikD	7	3	Figure S5
3	Pikm_WT+AvrPikD	4	3	Figure S5
4	Pikm_WT+AvrPikD	7	3	Figure S5
5	Pikm_WT+AvrPikD	4	3	Figure S5
6	Pikm_WT+AvrPikD	7	3	Figure S5
1	Pikm_LaM4+AvrCap1b-GFP	0	1	Figure S6
2	Pikm_LaM4+AvrCap1b-GFP	0	1	Figure S6
3	Pikm_LaM4+AvrCap1b-GFP	0	1	Figure S6
4	Pikm_LaM4+AvrCap1b-GFP	0	1	Figure S6
5	Pikm_LaM4+AvrCap1b-GFP	0	1	Figure S6
6	Pikm_LaM4+AvrCap1b-GFP	0	1	Figure S6
1	Pikm_LaM4+AvrCap1b-mCherry	5	1	Figure S6
2	Pikm_LaM4+AvrCap1b-mCherry	3	1	Figure S6
3	Pikm_LaM4+AvrCap1b-mCherry	3	1	Figure S6
4	Pikm_LaM4+AvrCap1b-mCherry	3	1	Figure S6
5	Pikm_LaM4+AvrCap1b-mCherry	3	1	Figure S6
6	Pikm_LaM4+AvrCap1b-mCherry	5	1	Figure S6
1	Pikm_Enhancer+AvrCap1b-GFP	0	1	Figure S6
2	Pikm_Enhancer+AvrCap1b-GFP	5	1	Figure S6
3	Pikm_Enhancer+AvrCap1b-GFP	4	1	Figure S6
4	Pikm_Enhancer+AvrCap1b-GFP	3	1	Figure S6
5	Pikm_Enhancer+AvrCap1b-GFP	2	1	Figure S6
6	Pikm_Enhancer+AvrCap1b-GFP	2	1	Figure S6
1	Pikm_Enhancer+AvrCap1b-mCherry	0	1	Figure S6
2	Pikm_Enhancer+AvrCap1b-mCherry	0	1	Figure S6
3	Pikm_Enhancer+AvrCap1b-mCherry	0	1	Figure S6
4	Pikm_Enhancer+AvrCap1b-mCherry	0	1	Figure S6
5	Pikm_Enhancer+AvrCap1b-mCherry	0	1	Figure S6
6	Pikm_Enhancer+AvrCap1b-mCherry	0	1	Figure S6
1	Pikm_WT+AvrCap1b-GFP	0	1	Figure S6
2	Pikm_WT+AvrCap1b-GFP	0	1	Figure S6
3	Pikm_WT+AvrCap1b-GFP	0	1	Figure S6
4	Pikm_WT+AvrCap1b-GFP	0	1	Figure S6
5	Pikm_WT+AvrCap1b-GFP	0	1	Figure S6
6	Pikm_WT+AvrCap1b-GFP	0	1	Figure S6
1	Pikm_WT+AvrPikD	7	1	Figure S6
2	Pikm_WT+AvrPikD	3	1	Figure S6
3	Pikm_WT+AvrPikD	6	1	Figure S6
4	Pikm_WT+AvrPikD	3	1	Figure S6
5	Pikm_WT+AvrPikD	3	1	Figure S6
6	Pikm_WT+AvrPikD	5	1	Figure S6
1	Pikm_WT+AvrPikD	7	2	Figure S6
2	Pikm_WT+AvrPikD	7	2	Figure S6
3	Pikm_WT+AvrPikD	7	2	Figure S6
4	Pikm_WT+AvrPikD	7	2	Figure S6
5	Pikm_WT+AvrPikD	7	2	Figure S6
6	Pikm_WT+AvrPikD	NA	2	Figure S6
1	Pikm_LaM4+AvrCap1b-GFP	0	2	Figure S6
2	Pikm_LaM4+AvrCap1b-GFP	0	2	Figure S6
3	Pikm_LaM4+AvrCap1b-GFP	0	2	Figure S6
4	Pikm_LaM4+AvrCap1b-GFP	0	2	Figure S6
5	Pikm_LaM4+AvrCap1b-GFP	0	2	Figure S6
6	Pikm_LaM4+AvrCap1b-GFP	0	2	Figure S6
1	Pikm_LaM4+AvrCap1b-mCherry	5	2	Figure S6
2	Pikm_LaM4+AvrCap1b-mCherry	5	2	Figure S6
3	Pikm_LaM4+AvrCap1b-mCherry	3	2	Figure S6
4	Pikm_LaM4+AvrCap1b-mCherry	5	2	Figure S6
5	Pikm_LaM4+AvrCap1b-mCherry	7	2	Figure S6
6	Pikm_LaM4+AvrCap1b-mCherry	6	2	Figure S6
1	Pikm_Enhancer+AvrCap1b-GFP	5	2	Figure S6
2	Pikm_Enhancer+AvrCap1b-GFP	6	2	Figure S6
3	Pikm_Enhancer+AvrCap1b-GFP	4	2	Figure S6
4	Pikm_Enhancer+AvrCap1b-GFP	6	2	Figure S6
5	Pikm_Enhancer+AvrCap1b-GFP	7	2	Figure S6
6	Pikm_Enhancer+AvrCap1b-GFP	7	2	Figure S6
1	Pikm_Enhancer+AvrCap1b-mCherry	0	2	Figure S6
2	Pikm_Enhancer+AvrCap1b-mCherry	0	2	Figure S6
3	Pikm_Enhancer+AvrCap1b-mCherry	0	2	Figure S6
4	Pikm_Enhancer+AvrCap1b-mCherry	2	2	Figure S6
5	Pikm_Enhancer+AvrCap1b-mCherry	2	2	Figure S6
6	Pikm_Enhancer+AvrCap1b-mCherry	0	2	Figure S6
1	Pikm_WT+AvrCap1b-GFP	0	2	Figure S6
2	Pikm_WT+AvrCap1b-GFP	0	2	Figure S6
3	Pikm_WT+AvrCap1b-GFP	0	2	Figure S6
4	Pikm_WT+AvrCap1b-GFP	0	2	Figure S6
5	Pikm_WT+AvrCap1b-GFP	0	2	Figure S6
6	Pikm_WT+AvrCap1b-GFP	NA	2	Figure S6
1	Pikm_LaM4+AvrCap1b-GFP	0	3	Figure S6
2	Pikm_LaM4+AvrCap1b-GFP	0	3	Figure S6
3	Pikm_LaM4+AvrCap1b-GFP	0	3	Figure S6
4	Pikm_LaM4+AvrCap1b-GFP	0	3	Figure S6
5	Pikm_LaM4+AvrCap1b-GFP	0	3	Figure S6
6	Pikm_LaM4+AvrCap1b-GFP	0	3	Figure S6
1	Pikm_LaM4+AvrCap1b-mCherry	3	3	Figure S6
2	Pikm_LaM4+AvrCap1b-mCherry	2	3	Figure S6
3	Pikm_LaM4+AvrCap1b-mCherry	7	3	Figure S6
4	Pikm_LaM4+AvrCap1b-mCherry	7	3	Figure S6
5	Pikm_LaM4+AvrCap1b-mCherry	3	3	Figure S6
6	Pikm_LaM4+AvrCap1b-mCherry	7	3	Figure S6
1	Pikm_Enhancer+AvrCap1b-GFP	4	3	Figure S6
2	Pikm_Enhancer+AvrCap1b-GFP	7	3	Figure S6
3	Pikm_Enhancer+AvrCap1b-GFP	6	3	Figure S6
4	Pikm_Enhancer+AvrCap1b-GFP	6	3	Figure S6
5	Pikm_Enhancer+AvrCap1b-GFP	4	3	Figure S6
6	Pikm_Enhancer+AvrCap1b-GFP	5	3	Figure S6
1	Pikm_Enhancer+AvrCap1b-mCherry	0	3	Figure S6
2	Pikm_Enhancer+AvrCap1b-mCherry	0	3	Figure S6
3	Pikm_Enhancer+AvrCap1b-mCherry	2	3	Figure S6
4	Pikm_Enhancer+AvrCap1b-mCherry	2	3	Figure S6
5	Pikm_Enhancer+AvrCap1b-mCherry	0	3	Figure S6
6	Pikm_Enhancer+AvrCap1b-mCherry	0	3	Figure S6
1	Pikm_WT+AvrCap1b-GFP	0	3	Figure S6
2	Pikm_WT+AvrCap1b-GFP	0	3	Figure S6
3	Pikm_WT+AvrCap1b-GFP	0	3	Figure S6
4	Pikm_WT+AvrCap1b-GFP	0	3	Figure S6
5	Pikm_WT+AvrCap1b-GFP	0	3	Figure S6
6	Pikm_WT+AvrCap1b-GFP	0	3	Figure S6
1	Pikm_WT+AvrPikD	7	3	Figure S6
2	Pikm_WT+AvrPikD	7	3	Figure S6
3	Pikm_WT+AvrPikD	7	3	Figure S6
4	Pikm_WT+AvrPikD	7	3	Figure S6
5	Pikm_WT+AvrPikD	7	3	Figure S6
6	Pikm_WT+AvrPikD	7	3	Figure S6
1	Pikm_LaM4+Pikm_WT+GFP	0	1	Figure 3
2	Pikm_LaM4+Pikm_WT+GFP	0	1	Figure 3
3	Pikm_LaM4+Pikm_WT+GFP	0	1	Figure 3
4	Pikm_LaM4+Pikm_WT+GFP	0	1	Figure 3
5	Pikm_LaM4+Pikm_WT+GFP	0	1	Figure 3
6	Pikm_LaM4+Pikm_WT+GFP	0	1	Figure 3
1	Pikm_LaM4+Pikm_WT+mCherry	2	1	Figure 3
2	Pikm_LaM4+Pikm_WT+mCherry	2	1	Figure 3
3	Pikm_LaM4+Pikm_WT+mCherry	2	1	Figure 3
4	Pikm_LaM4+Pikm_WT+mCherry	3	1	Figure 3
5	Pikm_LaM4+Pikm_WT+mCherry	3	1	Figure 3
6	Pikm_LaM4+Pikm_WT+mCherry	2	1	Figure 3
1	Pikm_Enhancer+Pikm_WT+GFP	7	1	Figure 3
2	Pikm_Enhancer+Pikm_WT+GFP	7	1	Figure 3
3	Pikm_Enhancer+Pikm_WT+GFP	6	1	Figure 3
4	Pikm_Enhancer+Pikm_WT+GFP	6	1	Figure 3
5	Pikm_Enhancer+Pikm_WT+GFP	5	1	Figure 3
6	Pikm_Enhancer+Pikm_WT+GFP	5	1	Figure 3
1	Pikm_Enhancer+Pikm_WT+mCherry	0	1	Figure 3
2	Pikm_Enhancer+Pikm_WT+mCherry	0	1	Figure 3
3	Pikm_Enhancer+Pikm_WT+mCherry	0	1	Figure 3
4	Pikm_Enhancer+Pikm_WT+mCherry	0	1	Figure 3
5	Pikm_Enhancer+Pikm_WT+mCherry	0	1	Figure 3
6	Pikm_Enhancer+Pikm_WT+mCherry	0	1	Figure 3
1	Pikm_Enhancer+Pikm_LaM4+GFP	7	1	Figure 3
2	Pikm_Enhancer+Pikm_LaM4+GFP	5	1	Figure 3
3	Pikm_Enhancer+Pikm_LaM4+GFP	5	1	Figure 3
4	Pikm_Enhancer+Pikm_LaM4+GFP	6	1	Figure 3
5	Pikm_Enhancer+Pikm_LaM4+GFP	6	1	Figure 3
6	Pikm_Enhancer+Pikm_LaM4+GFP	6	1	Figure 3
1	Pikm_Enhancer+Pikm_LaM4+mCherry	4	1	Figure 3
2	Pikm_Enhancer+Pikm_LaM4+mCherry	4	1	Figure 3
3	Pikm_Enhancer+Pikm_LaM4+mCherry	3	1	Figure 3
4	Pikm_Enhancer+Pikm_LaM4+mCherry	4	1	Figure 3
5	Pikm_Enhancer+Pikm_LaM4+mCherry	4	1	Figure 3
6	Pikm_Enhancer+Pikm_LaM4+mCherry	3	1	Figure 3
1	Pikm_LaM4+Pikm_WT+GFP	0	2	Figure 3
2	Pikm_LaM4+Pikm_WT+GFP	0	2	Figure 3
3	Pikm_LaM4+Pikm_WT+GFP	0	2	Figure 3
4	Pikm_LaM4+Pikm_WT+GFP	0	2	Figure 3
5	Pikm_LaM4+Pikm_WT+GFP	0	2	Figure 3
6	Pikm_LaM4+Pikm_WT+GFP	0	2	Figure 3
1	Pikm_LaM4+Pikm_WT+mCherry	3	2	Figure 3
2	Pikm_LaM4+Pikm_WT+mCherry	3	2	Figure 3
3	Pikm_LaM4+Pikm_WT+mCherry	4	2	Figure 3
4	Pikm_LaM4+Pikm_WT+mCherry	4	2	Figure 3
5	Pikm_LaM4+Pikm_WT+mCherry	4	2	Figure 3
6	Pikm_LaM4+Pikm_WT+mCherry	3	2	Figure 3
1	Pikm_Enhancer+Pikm_WT+GFP	5	2	Figure 3
2	Pikm_Enhancer+Pikm_WT+GFP	4	2	Figure 3
3	Pikm_Enhancer+Pikm_WT+GFP	5	2	Figure 3
4	Pikm_Enhancer+Pikm_WT+GFP	5	2	Figure 3
5	Pikm_Enhancer+Pikm_WT+GFP	4	2	Figure 3
6	Pikm_Enhancer+Pikm_WT+GFP	4	2	Figure 3
1	Pikm_Enhancer+Pikm_WT+mCherry	0	2	Figure 3
2	Pikm_Enhancer+Pikm_WT+mCherry	0	2	Figure 3
3	Pikm_Enhancer+Pikm_WT+mCherry	0	2	Figure 3
4	Pikm_Enhancer+Pikm_WT+mCherry	0	2	Figure 3
5	Pikm_Enhancer+Pikm_WT+mCherry	0	2	Figure 3
6	Pikm_Enhancer+Pikm_WT+mCherry	0	2	Figure 3
1	Pikm_Enhancer+Pikm_LaM4+GFP	5	2	Figure 3
2	Pikm_Enhancer+Pikm_LaM4+GFP	7	2	Figure 3
3	Pikm_Enhancer+Pikm_LaM4+GFP	7	2	Figure 3
4	Pikm_Enhancer+Pikm_LaM4+GFP	7	2	Figure 3
5	Pikm_Enhancer+Pikm_LaM4+GFP	4	2	Figure 3
6	Pikm_Enhancer+Pikm_LaM4+GFP	5	2	Figure 3
1	Pikm_Enhancer+Pikm_LaM4+mCherry	5	2	Figure 3
2	Pikm_Enhancer+Pikm_LaM4+mCherry	4	2	Figure 3
3	Pikm_Enhancer+Pikm_LaM4+mCherry	5	2	Figure 3
4	Pikm_Enhancer+Pikm_LaM4+mCherry	5	2	Figure 3
5	Pikm_Enhancer+Pikm_LaM4+mCherry	7	2	Figure 3
6	Pikm_Enhancer+Pikm_LaM4+mCherry	5	2	Figure 3
1	Pikm_LaM4+Pikm_WT+GFP	0	3	Figure 3
2	Pikm_LaM4+Pikm_WT+GFP	0	3	Figure 3
3	Pikm_LaM4+Pikm_WT+GFP	0	3	Figure 3
4	Pikm_LaM4+Pikm_WT+GFP	0	3	Figure 3
5	Pikm_LaM4+Pikm_WT+GFP	0	3	Figure 3
6	Pikm_LaM4+Pikm_WT+GFP	0	3	Figure 3
1	Pikm_LaM4+Pikm_WT+mCherry	3	3	Figure 3
2	Pikm_LaM4+Pikm_WT+mCherry	3	3	Figure 3
3	Pikm_LaM4+Pikm_WT+mCherry	3	3	Figure 3
4	Pikm_LaM4+Pikm_WT+mCherry	3	3	Figure 3
5	Pikm_LaM4+Pikm_WT+mCherry	3	3	Figure 3
6	Pikm_LaM4+Pikm_WT+mCherry	3	3	Figure 3
1	Pikm_Enhancer+Pikm_WT+GFP	7	3	Figure 3
2	Pikm_Enhancer+Pikm_WT+GFP	7	3	Figure 3
3	Pikm_Enhancer+Pikm_WT+GFP	7	3	Figure 3
4	Pikm_Enhancer+Pikm_WT+GFP	7	3	Figure 3
5	Pikm_Enhancer+Pikm_WT+GFP	7	3	Figure 3
6	Pikm_Enhancer+Pikm_WT+GFP	7	3	Figure 3
1	Pikm_Enhancer+Pikm_WT+mCherry	0	3	Figure 3
2	Pikm_Enhancer+Pikm_WT+mCherry	0	3	Figure 3
3	Pikm_Enhancer+Pikm_WT+mCherry	0	3	Figure 3
4	Pikm_Enhancer+Pikm_WT+mCherry	0	3	Figure 3
5	Pikm_Enhancer+Pikm_WT+mCherry	0	3	Figure 3
6	Pikm_Enhancer+Pikm_WT+mCherry	0	3	Figure 3
1	Pikm_Enhancer+Pikm_LaM4+GFP	7	3	Figure 3
2	Pikm_Enhancer+Pikm_LaM4+GFP	7	3	Figure 3
3	Pikm_Enhancer+Pikm_LaM4+GFP	7	3	Figure 3
4	Pikm_Enhancer+Pikm_LaM4+GFP	7	3	Figure 3
5	Pikm_Enhancer+Pikm_LaM4+GFP	7	3	Figure 3
6	Pikm_Enhancer+Pikm_LaM4+GFP	7	3	Figure 3
1	Pikm_Enhancer+Pikm_LaM4+mCherry	5	3	Figure 3
2	Pikm_Enhancer+Pikm_LaM4+mCherry	3	3	Figure 3
3	Pikm_Enhancer+Pikm_LaM4+mCherry	3	3	Figure 3
4	Pikm_Enhancer+Pikm_LaM4+mCherry	7	3	Figure 3
5	Pikm_Enhancer+Pikm_LaM4+mCherry	7	3	Figure 3
6	Pikm_Enhancer+Pikm_LaM4+mCherry	4	3	Figure 3
1	Pikm_LaM4+Pikm_WT	0	1	Figure S8
2	Pikm_LaM4+Pikm_WT	0	1	Figure S8
3	Pikm_LaM4+Pikm_WT	0	1	Figure S8
4	Pikm_LaM4+Pikm_WT	0	1	Figure S8
5	Pikm_LaM4+Pikm_WT	0	1	Figure S8
6	Pikm_LaM4+Pikm_WT	0	1	Figure S8
1	Pikm_LaM4	0	1	Figure S8
2	Pikm_LaM4	0	1	Figure S8
3	Pikm_LaM4	0	1	Figure S8
4	Pikm_LaM4	0	1	Figure S8
5	Pikm_LaM4	0	1	Figure S8
6	Pikm_LaM4	0	1	Figure S8
1	Pikm_Enhancer+Pikm_WT	0	1	Figure S8
2	Pikm_Enhancer+Pikm_WT	0	1	Figure S8
3	Pikm_Enhancer+Pikm_WT	0	1	Figure S8
4	Pikm_Enhancer+Pikm_WT	0	1	Figure S8
5	Pikm_Enhancer+Pikm_WT	0	1	Figure S8
6	Pikm_Enhancer+Pikm_WT	0	1	Figure S8
1	Pikm_Enhancer	0	1	Figure S8
2	Pikm_Enhancer	0	1	Figure S8
3	Pikm_Enhancer	0	1	Figure S8
4	Pikm_Enhancer	0	1	Figure S8
5	Pikm_Enhancer	0	1	Figure S8
6	Pikm_Enhancer	0	1	Figure S8
1	Pikm_Enhancer+Pikm_LaM4	0	1	Figure S8
2	Pikm_Enhancer+Pikm_LaM4	0	1	Figure S8
3	Pikm_Enhancer+Pikm_LaM4	0	1	Figure S8
4	Pikm_Enhancer+Pikm_LaM4	0	1	Figure S8
5	Pikm_Enhancer+Pikm_LaM4	0	1	Figure S8
6	Pikm_Enhancer+Pikm_LaM4	0	1	Figure S8
1	Pikm_WT+AvrPikD	7	1	Figure S8
2	Pikm_WT+AvrPikD	7	1	Figure S8
3	Pikm_WT+AvrPikD	7	1	Figure S8
4	Pikm_WT+AvrPikD	7	1	Figure S8
5	Pikm_WT+AvrPikD	7	1	Figure S8
6	Pikm_WT+AvrPikD	6	1	Figure S8
1	Pikm_LaM4+Pikm_WT	0	2	Figure S8
2	Pikm_LaM4+Pikm_WT	0	2	Figure S8
3	Pikm_LaM4+Pikm_WT	0	2	Figure S8
4	Pikm_LaM4+Pikm_WT	0	2	Figure S8
5	Pikm_LaM4+Pikm_WT	0	2	Figure S8
6	Pikm_LaM4+Pikm_WT	0	2	Figure S8
1	Pikm_LaM4	0	2	Figure S8
2	Pikm_LaM4	0	2	Figure S8
3	Pikm_LaM4	0	2	Figure S8
4	Pikm_LaM4	0	2	Figure S8
5	Pikm_LaM4	0	2	Figure S8
6	Pikm_LaM4	0	2	Figure S8
1	Pikm_Enhancer+Pikm_WT	0	2	Figure S8
2	Pikm_Enhancer+Pikm_WT	0	2	Figure S8
3	Pikm_Enhancer+Pikm_WT	0	2	Figure S8
4	Pikm_Enhancer+Pikm_WT	0	2	Figure S8
5	Pikm_Enhancer+Pikm_WT	0	2	Figure S8
6	Pikm_Enhancer+Pikm_WT	0	2	Figure S8
1	Pikm_Enhancer	0	2	Figure S8
2	Pikm_Enhancer	0	2	Figure S8
3	Pikm_Enhancer	0	2	Figure S8
4	Pikm_Enhancer	0	2	Figure S8
5	Pikm_Enhancer	0	2	Figure S8
6	Pikm_Enhancer	0	2	Figure S8
1	Pikm_Enhancer+Pikm_LaM4	0	2	Figure S8
2	Pikm_Enhancer+Pikm_LaM4	0	2	Figure S8
3	Pikm_Enhancer+Pikm_LaM4	0	2	Figure S8
4	Pikm_Enhancer+Pikm_LaM4	0	2	Figure S8
5	Pikm_Enhancer+Pikm_LaM4	0	2	Figure S8
6	Pikm_Enhancer+Pikm_LaM4	0	2	Figure S8
1	Pikm_WT+AvrPikD	7	2	Figure S8
2	Pikm_WT+AvrPikD	7	2	Figure S8
3	Pikm_WT+AvrPikD	7	2	Figure S8
4	Pikm_WT+AvrPikD	7	2	Figure S8
5	Pikm_WT+AvrPikD	7	2	Figure S8
6	Pikm_WT+AvrPikD	7	2	Figure S8
1	Pikm_LaM4+Pikm_WT	0	3	Figure S8
2	Pikm_LaM4+Pikm_WT	0	3	Figure S8
3	Pikm_LaM4+Pikm_WT	0	3	Figure S8
4	Pikm_LaM4+Pikm_WT	0	3	Figure S8
5	Pikm_LaM4+Pikm_WT	0	3	Figure S8
6	Pikm_LaM4+Pikm_WT	0	3	Figure S8
1	Pikm_LaM4	0	3	Figure S8
2	Pikm_LaM4	0	3	Figure S8
3	Pikm_LaM4	0	3	Figure S8
4	Pikm_LaM4	0	3	Figure S8
5	Pikm_LaM4	0	3	Figure S8
6	Pikm_LaM4	0	3	Figure S8
1	Pikm_Enhancer+Pikm_WT	0	3	Figure S8
2	Pikm_Enhancer+Pikm_WT	0	3	Figure S8
3	Pikm_Enhancer+Pikm_WT	0	3	Figure S8
4	Pikm_Enhancer+Pikm_WT	0	3	Figure S8
5	Pikm_Enhancer+Pikm_WT	0	3	Figure S8
6	Pikm_Enhancer+Pikm_WT	0	3	Figure S8
1	Pikm_Enhancer	0	3	Figure S8
2	Pikm_Enhancer	0	3	Figure S8
3	Pikm_Enhancer	0	3	Figure S8
4	Pikm_Enhancer	0	3	Figure S8
5	Pikm_Enhancer	0	3	Figure S8
6	Pikm_Enhancer	0	3	Figure S8
1	Pikm_Enhancer+Pikm_LaM4	0	3	Figure S8
2	Pikm_Enhancer+Pikm_LaM4	0	3	Figure S8
3	Pikm_Enhancer+Pikm_LaM4	0	3	Figure S8
4	Pikm_Enhancer+Pikm_LaM4	0	3	Figure S8
5	Pikm_Enhancer+Pikm_LaM4	0	3	Figure S8
6	Pikm_Enhancer+Pikm_LaM4	0	3	Figure S8
1	Pikm_WT+AvrPikD	7	3	Figure S8
2	Pikm_WT+AvrPikD	7	3	Figure S8
3	Pikm_WT+AvrPikD	7	3	Figure S8
4	Pikm_WT+AvrPikD	7	3	Figure S8
5	Pikm_WT+AvrPikD	7	3	Figure S8
6	Pikm_WT+AvrPikD	7	3	Figure S8
1	Pikm1_LaM4-Pikm2_K217R+mCherry	0	1	Figure S10
2	Pikm1_LaM4-Pikm2_K217R+mCherry	0	1	Figure S10
3	Pikm1_LaM4-Pikm2_K217R+mCherry	0	1	Figure S10
4	Pikm1_LaM4-Pikm2_K217R+mCherry	0	1	Figure S10
5	Pikm1_LaM4-Pikm2_K217R+mCherry	0	1	Figure S10
6	Pikm1_LaM4-Pikm2_K217R+mCherry	0	1	Figure S10
1	Pikm1_LaM4-Pikm2_K217R+mCherry	0	2	Figure S10
2	Pikm1_LaM4-Pikm2_K217R+mCherry	0	2	Figure S10
3	Pikm1_LaM4-Pikm2_K217R+mCherry	0	2	Figure S10
4	Pikm1_LaM4-Pikm2_K217R+mCherry	0	2	Figure S10
5	Pikm1_LaM4-Pikm2_K217R+mCherry	0	2	Figure S10
6	Pikm1_LaM4-Pikm2_K217R+mCherry	0	2	Figure S10
1	Pikm1_Enhancer-Pikm2_K217R+GFP	0	1	Figure S10
2	Pikm1_Enhancer-Pikm2_K217R+GFP	0	1	Figure S10
3	Pikm1_Enhancer-Pikm2_K217R+GFP	0	1	Figure S10
4	Pikm1_Enhancer-Pikm2_K217R+GFP	0	1	Figure S10
5	Pikm1_Enhancer-Pikm2_K217R+GFP	0	1	Figure S10
6	Pikm1_Enhancer-Pikm2_K217R+GFP	0	1	Figure S10
1	Pikm1_Enhancer-Pikm2_K217R+GFP	0	2	Figure S10
2	Pikm1_Enhancer-Pikm2_K217R+GFP	0	2	Figure S10
3	Pikm1_Enhancer-Pikm2_K217R+GFP	0	2	Figure S10
4	Pikm1_Enhancer-Pikm2_K217R+GFP	0	2	Figure S10
5	Pikm1_Enhancer-Pikm2_K217R+GFP	0	2	Figure S10
6	Pikm1_Enhancer-Pikm2_K217R+GFP	0	2	Figure S10
1	Pikm1-Pikm2_K217R+AvrPikD	0	1	Figure S10
2	Pikm1-Pikm2_K217R+AvrPikD	0	1	Figure S10
3	Pikm1-Pikm2_K217R+AvrPikD	0	1	Figure S10
4	Pikm1-Pikm2_K217R+AvrPikD	0	1	Figure S10
5	Pikm1-Pikm2_K217R+AvrPikD	0	1	Figure S10
6	Pikm1-Pikm2_K217R+AvrPikD	0	1	Figure S10
1	Pikm1-Pikm2_K217R+AvrPikD	0	2	Figure S10
2	Pikm1-Pikm2_K217R+AvrPikD	0	2	Figure S10
3	Pikm1-Pikm2_K217R+AvrPikD	0	2	Figure S10
4	Pikm1-Pikm2_K217R+AvrPikD	0	2	Figure S10
5	Pikm1-Pikm2_K217R+AvrPikD	0	2	Figure S10
6	Pikm1-Pikm2_K217R+AvrPikD	0	2	Figure S10
1	Pikm_Enhancer+GFP	6	1	Figure S10
2	Pikm_Enhancer+GFP	7	1	Figure S10
3	Pikm_Enhancer+GFP	7	1	Figure S10
4	Pikm_Enhancer+GFP	7	1	Figure S10
5	Pikm_Enhancer+GFP	6	1	Figure S10
6	Pikm_Enhancer+GFP	7	1	Figure S10
1	Pikm_Enhancer+GFP	7	2	Figure S10
2	Pikm_Enhancer+GFP	7	2	Figure S10
3	Pikm_Enhancer+GFP	7	2	Figure S10
4	Pikm_Enhancer+GFP	7	2	Figure S10
5	Pikm_Enhancer+GFP	7	2	Figure S10
6	Pikm_Enhancer+GFP	7	2	Figure S10
1	Pikm_LaM4+mCherry	2	1	Figure S10
2	Pikm_LaM4+mCherry	3	1	Figure S10
3	Pikm_LaM4+mCherry	3	1	Figure S10
4	Pikm_LaM4+mCherry	3	1	Figure S10
5	Pikm_LaM4+mCherry	2	1	Figure S10
6	Pikm_LaM4+mCherry	3	1	Figure S10
1	Pikm_LaM4+mCherry	2	2	Figure S10
2	Pikm_LaM4+mCherry	3	2	Figure S10
3	Pikm_LaM4+mCherry	5	2	Figure S10
4	Pikm_LaM4+mCherry	4	2	Figure S10
5	Pikm_LaM4+mCherry	3	2	Figure S10
6	Pikm_LaM4+mCherry	3	2	Figure S10
1	Pikm_WT+AvrPikD	7	1	Figure S10
2	Pikm_WT+AvrPikD	7	1	Figure S10
3	Pikm_WT+AvrPikD	7	1	Figure S10
4	Pikm_WT+AvrPikD	7	1	Figure S10
5	Pikm_WT+AvrPikD	7	1	Figure S10
6	Pikm_WT+AvrPikD	7	1	Figure S10
1	Pikm_WT+AvrPikD	7	2	Figure S10
2	Pikm_WT+AvrPikD	7	2	Figure S10
3	Pikm_WT+AvrPikD	7	2	Figure S10
4	Pikm_WT+AvrPikD	7	2	Figure S10
5	Pikm_WT+AvrPikD	7	2	Figure S10
6	Pikm_WT+AvrPikD	7	2	Figure S10
1	Pikm1_LaM4-Pikm2_K217R+mCherry	0	3	Figure S10
2	Pikm1_LaM4-Pikm2_K217R+mCherry	0	3	Figure S10
3	Pikm1_LaM4-Pikm2_K217R+mCherry	0	3	Figure S10
4	Pikm1_LaM4-Pikm2_K217R+mCherry	0	3	Figure S10
5	Pikm1_LaM4-Pikm2_K217R+mCherry	0	3	Figure S10
6	Pikm1_LaM4-Pikm2_K217R+mCherry	0	3	Figure S10
1	Pikm1_Enhancer-Pikm2_K217R+GFP	0	3	Figure S10
2	Pikm1_Enhancer-Pikm2_K217R+GFP	0	3	Figure S10
3	Pikm1_Enhancer-Pikm2_K217R+GFP	0	3	Figure S10
4	Pikm1_Enhancer-Pikm2_K217R+GFP	0	3	Figure S10
5	Pikm1_Enhancer-Pikm2_K217R+GFP	0	3	Figure S10
6	Pikm1_Enhancer-Pikm2_K217R+GFP	0	3	Figure S10
1	Pikm1-Pikm2_K217R+AvrPikD	0	3	Figure S10
2	Pikm1-Pikm2_K217R+AvrPikD	0	3	Figure S10
3	Pikm1-Pikm2_K217R+AvrPikD	0	3	Figure S10
4	Pikm1-Pikm2_K217R+AvrPikD	0	3	Figure S10
5	Pikm1-Pikm2_K217R+AvrPikD	0	3	Figure S10
6	Pikm1-Pikm2_K217R+AvrPikD	0	3	Figure S10
1	Pikm_Enhancer+GFP	6	3	Figure S10
2	Pikm_Enhancer+GFP	7	3	Figure S10
3	Pikm_Enhancer+GFP	7	3	Figure S10
4	Pikm_Enhancer+GFP	7	3	Figure S10
5	Pikm_Enhancer+GFP	7	3	Figure S10
6	Pikm_Enhancer+GFP	7	3	Figure S10
1	Pikm_LaM4+mCherry	3	3	Figure S10
2	Pikm_LaM4+mCherry	4	3	Figure S10
3	Pikm_LaM4+mCherry	4	3	Figure S10
4	Pikm_LaM4+mCherry	4	3	Figure S10
5	Pikm_LaM4+mCherry	4	3	Figure S10
6	Pikm_LaM4+mCherry	3	3	Figure S10
1	Pikm_WT+AvrPikD	6	3	Figure S10
2	Pikm_WT+AvrPikD	7	3	Figure S10
3	Pikm_WT+AvrPikD	6	3	Figure S10
4	Pikm_WT+AvrPikD	7	3	Figure S10
5	Pikm_WT+AvrPikD	6	3	Figure S10
6	Pikm_WT+AvrPikD	7	3	Figure S10
