## Supplemental tables for "NLR immune receptor-nanobody fusions confer plant disease resistance": Table_S3.xlsx

### Sheet: Table_S3_GFP-mCherry_intensitie
Construct	Treatment	Rep	Area	Mean	Min	Max	Mean_intensity_per_cm	Experiment#	Figure
EV	PVX-GFP	1	1.721	49004.6	3943	65535	28474.5	2	Figure 2
Rx	PVX-GFP	1	0.996	434.75	128	40665	436.496	2	Figure 2
Enhancer	PVX-GFP	1	1.392	1009.51	207	39339	725.226	2	Figure 2
LaM4	PVX-GFP	1	1.248	35734.5	5463	65535	28633.4	2	Figure 2
Pikm	PVX-GFP	1	1.345	49156.1	24763	65535	36547.3	2	Figure 2
Buffer	No_PVX	1	0.817	313.761	130	538	384.04	2	Figure 2
EV	PVX-GFP	2	0.782	52501.8	2567	65535	67137.8	2	Figure 2
Rx	PVX-GFP	2	0.893	242.866	64	15506	271.966	2	Figure 2
Enhancer	PVX-GFP	2	1.247	2022.07	147	50901	1621.55	2	Figure 2
LaM4	PVX-GFP	2	1.045	28471.5	2283	59834	27245.5	2	Figure 2
Pikm	PVX-GFP	2	0.896	47181.7	3904	65535	52658.2	2	Figure 2
Buffer	No_PVX	2	0.595	262.684	128	414	441.486	2	Figure 2
EV	PVX-GFP	3	2.008	35236.2	7600	65535	17547.9	2	Figure 2
Rx	PVX-GFP	3	1.359	205.029	52	426	150.868	2	Figure 2
Enhancer	PVX-GFP	3	1.478	767.93	135	29886	519.574	2	Figure 2
LaM4	PVX-GFP	3	1.025	31555.1	4127	65535	30785.5	2	Figure 2
Pikm	PVX-GFP	3	0.93	24664.2	6837	49697	26520.7	2	Figure 2
Buffer	No_PVX	3	1.084	250.537	75	5632	231.123	2	Figure 2
EV	PVX-GFP	4	0.704	43002.7	3721	65535	61083.4	2	Figure 2
Rx	PVX-GFP	4	1.357	348.328	148	15783	256.69	2	Figure 2
Enhancer	PVX-GFP	4	1.583	870.103	153	39175	549.654	2	Figure 2
LaM4	PVX-GFP	4	1.718	34554.4	2574	65535	20113.1	2	Figure 2
Pikm	PVX-GFP	4	1.842	40816	7618	65535	22158.5	2	Figure 2
Buffer	No_PVX	4	0.876	1155.26	162	29740	1318.79	2	Figure 2
EV	PVX-GFP	5	0.644	1642.93	107	56689	2551.13	2	Figure 2
Rx	PVX-GFP	5	0.727	253.148	34	21000	348.209	2	Figure 2
Enhancer	PVX-GFP	5	1.022	2421.71	151	44758	2369.58	2	Figure 2
LaM4	PVX-GFP	5	1.176	41989.9	3145	65535	35705.7	2	Figure 2
Pikm	PVX-GFP	5	1.283	40593.1	7748	65535	31639.2	2	Figure 2
Buffer	No_PVX	5	0.869	798.699	130	26760	919.101	2	Figure 2
EV	PVX-GFP	6	2.597	40368.2	2508	65535	15544.2	2	Figure 2
Rx	PVX-GFP	6	1.604	353.093	158	14743	220.133	2	Figure 2
Enhancer	PVX-GFP	6	1.38	623.621	187	17903	451.899	2	Figure 2
LaM4	PVX-GFP	6	1.483	40195.4	7510	65535	27104.1	2	Figure 2
Pikm	PVX-GFP	6	1.526	36692.6	4518	63219	24044.9	2	Figure 2
Buffer	No_PVX	6	0.947	342.719	194	3703	361.9	2	Figure 2
Rx	PVX-GFP	6	1.709	721.056	285	27783	421.917	1	Figure 2
EV	PVX-GFP	6	2.179	56643.5	6625	65535	25995.2	1	Figure 2
LaM4	PVX-GFP	6	2.1	63570	10613	65535	30271.4	1	Figure 2
Enhancer	PVX-GFP	6	2.3	3381.3	362	65535	1470.13	1	Figure 2
Pikm	PVX-GFP	6	2.024	60981.4	16180	65535	30129.2	1	Figure 2
Buffer	No_PVX	6	1.383	522.082	334	918	377.5	1	Figure 2
Rx	PVX-GFP	5	1.784	900.079	198	41907	504.529	1	Figure 2
EV	PVX-GFP	5	2.805	55235.1	6432	65535	19691.7	1	Figure 2
LaM4	PVX-GFP	5	2.207	61827.2	23461	65535	28014.1	1	Figure 2
Enhancer	PVX-GFP	5	1.902	1202.12	264	58978	632.027	1	Figure 2
Pikm	PVX-GFP	5	1.167	37231.6	5017	65535	31903.7	1	Figure 2
Buffer	No_PVX	5	1.284	428.376	213	1037	333.626	1	Figure 2
Rx	PVX-GFP	4	2.926	659.644	266	50970	225.442	1	Figure 2
EV	PVX-GFP	4	1.859	57293.6	9882	65535	30819.6	1	Figure 2
LaM4	PVX-GFP	4	1.787	64609.9	14352	65535	36155.5	1	Figure 2
Enhancer	PVX-GFP	4	1.564	1466.34	304	65535	937.557	1	Figure 2
Pikm	PVX-GFP	4	1.657	63789.5	21097	65535	38497	1	Figure 2
Buffer	No_PVX	4	1.167	430.949	251	935	369.279	1	Figure 2
Rx	PVX-GFP	3	1.729	606.317	200	28673	350.675	1	Figure 2
EV	PVX-GFP	3	2.539	62556.7	6475	65535	24638.3	1	Figure 2
LaM4	PVX-GFP	3	1.483	64690.8	35390	65535	43621.6	1	Figure 2
Enhancer	PVX-GFP	3	1.925	1268.17	253	65535	658.792	1	Figure 2
Pikm	PVX-GFP	3	2.445	50729.5	5721	65535	20748.3	1	Figure 2
Buffer	No_PVX	3	1.327	459.952	259	880	346.61	1	Figure 2
Rx	PVX-GFP	2	2.821	732.227	266	62028	259.563	1	Figure 2
EV	PVX-GFP	2	1.793	61773.6	10856	65535	34452.7	1	Figure 2
LaM4	PVX-GFP	2	1.944	64274.9	21092	65535	33063.2	1	Figure 2
Enhancer	PVX-GFP	2	2.174	3536.43	447	65535	1626.69	1	Figure 2
Pikm	PVX-GFP	2	1.195	63356.4	21374	65535	53017.9	1	Figure 2
Buffer	No_PVX	2	0.982	456.788	292	779	465.161	1	Figure 2
Rx	PVX-GFP	1	2.969	352.429	100	31885	118.703	1	Figure 2
EV	PVX-GFP	1	2.329	58027.6	5993	65535	24915.2	1	Figure 2
LaM4	PVX-GFP	1	2.368	63056.1	20911	65535	26628.4	1	Figure 2
Enhancer	PVX-GFP	1	1.272	1356.53	117	48181	1066.45	1	Figure 2
Pikm	PVX-GFP	1	1.957	48239.2	5288	65535	24649.6	1	Figure 2
Buffer	No_PVX	1	1.166	324.699	109	1004	278.473	1	Figure 2
EV	PVX-GFP	1	1.348	41455.5	1969	65535	30753.3	3	Figure 2
Rx	PVX-GFP	1	0.903	442.028	74	14530	489.511	3	Figure 2
Enhancer	PVX-GFP	1	0.88	773.897	190	15280	879.428	3	Figure 2
LaM4	PVX-GFP	1	1.009	23070	2222	43518	22864.2	3	Figure 2
Pikm	PVX-GFP	1	1.037	35404	4044	65535	34140.8	3	Figure 2
Buffer	No_PVX	1	0.645	208.453	84	502	323.183	3	Figure 2
EV	PVX-GFP	2	1.422	30194.5	8745	57010	21233.8	3	Figure 2
Rx	PVX-GFP	2	0.852	200.329	46	1671	235.128	3	Figure 2
Enhancer	PVX-GFP	2	0.986	393.268	117	13180	398.852	3	Figure 2
LaM4	PVX-GFP	2	1.251	24795.3	8255	47462	19820.4	3	Figure 2
Pikm	PVX-GFP	2	1.289	28398.6	2347	49945	22031.5	3	Figure 2
Buffer	No_PVX	2	1.144	218.466	73	525	190.967	3	Figure 2
EV	PVX-GFP	3	1.976	39216.7	1378	65535	19846.5	3	Figure 2
Rx	PVX-GFP	3	1.867	439.393	86	32590	235.347	3	Figure 2
Enhancer	PVX-GFP	3	1.266	1492.24	254	36353	1178.71	3	Figure 2
LaM4	PVX-GFP	3	1.658	35747.5	1581	63632	21560.6	3	Figure 2
Pikm	PVX-GFP	3	2.099	39443.1	6956	65535	18791.4	3	Figure 2
Buffer	No_PVX	3	1.073	365.48	227	616	340.615	3	Figure 2
EV	PVX-GFP	4	1.845	52628.6	7665	65535	28525	3	Figure 2
Rx	PVX-GFP	4	1.734	264.356	91	13864	152.454	3	Figure 2
Enhancer	PVX-GFP	4	0.968	982.771	243	37536	1015.26	3	Figure 2
LaM4	PVX-GFP	4	2.094	27290	7625	52046	13032.5	3	Figure 2
Pikm	PVX-GFP	4	1.424	42207.3	18666	65535	29639.9	3	Figure 2
Buffer	No_PVX	4	1.176	294.545	173	736	250.463	3	Figure 2
EV	PVX-GFP	5	1.83	56707.5	8330	65535	30987.7	3	Figure 2
Rx	PVX-GFP	5	1.767	655.05	132	30766	370.713	3	Figure 2
Enhancer	PVX-GFP	5	1.213	5174.95	410	65535	4266.24	3	Figure 2
LaM4	PVX-GFP	5	1.257	43530.3	9527	65535	34630.3	3	Figure 2
Pikm	PVX-GFP	5	1.177	52623.6	10233	65535	44709.9	3	Figure 2
Buffer	No_PVX	5	1.127	317.711	179	529	281.909	3	Figure 2
EV	PVX-GFP	6	1.412	39705.2	2441	65535	28119.8	3	Figure 2
Rx	PVX-GFP	6	0.964	508.437	134	35121	527.424	3	Figure 2
Enhancer	PVX-GFP	6	1.303	2152.15	231	53583	1651.69	3	Figure 2
LaM4	PVX-GFP	6	0.828	18779.9	1380	43480	22681.1	3	Figure 2
Pikm	PVX-GFP	6	1.33	56454.2	8261	65535	42446.8	3	Figure 2
Buffer	No_PVX	6	0.845	262.909	33	668	311.135	3	Figure 2
EV	PVX-mCherry	1	1.725	39633.8	1742	65535	22976.1	2	Figure 2
Rx	PVX-mCherry	1	1.512	326.873	175	13326	216.186	2	Figure 2
Enhancer	PVX-mCherry	1	1.292	26298.7	969	65535	20355	2	Figure 2
LaM4	PVX-mCherry	1	1.534	1994.45	154	46593	1300.16	2	Figure 2
Pikm	PVX-mCherry	1	1.837	27984.7	1678	65535	15233.9	2	Figure 2
Buffer	No_PVX	1	0.992	335.706	181	1410	338.413	2	Figure 2
EV	PVX-mCherry	2	2.015	28799.2	1165	65535	14292.4	2	Figure 2
Rx	PVX-mCherry	2	1.154	303.974	156	5002	263.409	2	Figure 2
Enhancer	PVX-mCherry	2	1.881	34482.8	2442	65535	18332.2	2	Figure 2
LaM4	PVX-mCherry	2	1.877	2464.59	215	42964	1313.05	2	Figure 2
Pikm	PVX-mCherry	2	1.547	38010.5	5328	65535	24570.5	2	Figure 2
Buffer	No_PVX	2	1.051	363.827	213	596	346.172	2	Figure 2
EV	PVX-mCherry	3	0.662	45533.1	2335	65535	68781.1	2	Figure 2
Rx	PVX-mCherry	3	1.388	316.108	190	1241	227.744	2	Figure 2
Enhancer	PVX-mCherry	3	1.504	50571.1	4379	65535	33624.4	2	Figure 2
LaM4	PVX-mCherry	3	1.644	5706.7	354	65535	3471.23	2	Figure 2
Pikm	PVX-mCherry	3	1.77	30062.3	1346	65535	16984.3	2	Figure 2
Buffer	No_PVX	3	0.993	392.252	218	3410	395.017	2	Figure 2
EV	PVX-mCherry	4	1.498	36821.4	1399	65535	24580.3	2	Figure 2
Rx	PVX-mCherry	4	1.197	302.356	156	597	252.595	2	Figure 2
Enhancer	PVX-mCherry	4	1.718	33071.6	2069	65535	19250.1	2	Figure 2
LaM4	PVX-mCherry	4	2.07	1751.22	137	47712	846	2	Figure 2
Pikm	PVX-mCherry	4	1.543	21566.8	671	65535	13977.2	2	Figure 2
Buffer	No_PVX	4	1.086	384.899	169	13024	354.419	2	Figure 2
EV	PVX-mCherry	5	1.527	16480.8	690	64314	10792.9	2	Figure 2
Rx	PVX-mCherry	5	0.829	284.095	105	795	342.696	2	Figure 2
Enhancer	PVX-mCherry	5	1.457	13369.2	786	56332	9175.83	2	Figure 2
LaM4	PVX-mCherry	5	1.413	1289.72	88	35696	912.757	2	Figure 2
Pikm	PVX-mCherry	5	1.169	8436.27	562	38086	7216.65	2	Figure 2
Buffer	No_PVX	5	0.753	260.941	98	699	346.535	2	Figure 2
EV	PVX-mCherry	6	1.809	16897.1	639	63614	9340.56	2	Figure 2
Rx	PVX-mCherry	6	1.012	272.803	98	697	269.568	2	Figure 2
Enhancer	PVX-mCherry	6	1.141	9417.64	464	51635	8253.84	2	Figure 2
LaM4	PVX-mCherry	6	0.961	963.744	124	25064	1002.86	2	Figure 2
Pikm	PVX-mCherry	6	1.151	12555.1	1016	54947	10908	2	Figure 2
Buffer	No_PVX	6	0.634	270.041	132	722	425.932	2	Figure 2
Rx	PVX-mCherry	6	1.837	639.692	162	10501	348.226	1	Figure 2
EV	PVX-mCherry	6	1.777	50865.9	3075	65535	28624.6	1	Figure 2
LaM4	PVX-mCherry	6	2.104	10140.5	691	65535	4819.63	1	Figure 2
Enhancer	PVX-mCherry	6	2.327	57512.5	4381	65535	24715.3	1	Figure 2
Pikm	PVX-mCherry	6	2.385	46682.7	1681	65535	19573.5	1	Figure 2
Buffer	No_PVX	6	1.206	1162.6	513	65535	964.009	1	Figure 2
Rx	PVX-mCherry	5	1.596	626.734	138	32462	392.69	1	Figure 2
EV	PVX-mCherry	5	1.439	57027.6	3945	65535	39630	1	Figure 2
LaM4	PVX-mCherry	5	0.749	3988.03	385	65535	5324.48	1	Figure 2
Enhancer	PVX-mCherry	5	2.125	47338.8	2576	65535	22277.1	1	Figure 2
Pikm	PVX-mCherry	5	1.614	54703.9	4018	65535	33893.4	1	Figure 2
Buffer	No_PVX	5	1.368	948.457	497	65535	693.317	1	Figure 2
Rx	PVX-mCherry	4	1.806	654.655	418	2358	362.489	1	Figure 2
EV	PVX-mCherry	4	2.689	55467.7	4304	65535	20627.6	1	Figure 2
LaM4	PVX-mCherry	4	2.614	10103.4	686	65535	3865.09	1	Figure 2
Enhancer	PVX-mCherry	4	1.204	47992.8	2518	65535	39861.1	1	Figure 2
Pikm	PVX-mCherry	4	2.532	36101.3	1308	65535	14258	1	Figure 2
Buffer	No_PVX	4	2.165	810.612	394	65535	374.417	1	Figure 2
Rx	PVX-mCherry	3	1.498	644.981	363	2447	430.561	1	Figure 2
EV	PVX-mCherry	3	2.386	58646.4	2444	65535	24579.4	1	Figure 2
LaM4	PVX-mCherry	3	2.11	4837.79	633	65535	2292.79	1	Figure 2
Enhancer	PVX-mCherry	3	1.269	41454.8	1766	65535	32667.3	1	Figure 2
Pikm	PVX-mCherry	3	2.025	22843.8	600	65535	11280.9	1	Figure 2
Buffer	No_PVX	3	2.251	795.179	483	25001	353.256	1	Figure 2
Rx	PVX-mCherry	2	1.607	655.814	393	2567	408.098	1	Figure 2
EV	PVX-mCherry	2	0.535	46481.5	2621	65535	86881.3	1	Figure 2
LaM4	PVX-mCherry	2	1.379	13038.2	1014	65535	9454.82	1	Figure 2
Enhancer	PVX-mCherry	2	1.86	58807.9	4443	65535	31617.2	1	Figure 2
Pikm	PVX-mCherry	2	1.851	42422.5	1259	65535	22918.7	1	Figure 2
Buffer	No_PVX	2	1.11	5986.27	629	65535	5393.04	1	Figure 2
Rx	PVX-mCherry	1	1.893	656.368	405	19439	346.734	1	Figure 2
EV	PVX-mCherry	1	1.757	56873.3	1531	65535	32369.5	1	Figure 2
LaM4	PVX-mCherry	1	2.309	4576.15	556	65535	1981.88	1	Figure 2
Enhancer	PVX-mCherry	1	2.058	46653.8	2624	65535	22669.5	1	Figure 2
Pikm	PVX-mCherry	1	2.477	29319.7	1493	65535	11836.8	1	Figure 2
Buffer	No_PVX	1	1.605	695.099	455	7780	433.083	1	Figure 2
EV	PVX-mCherry	1	2.368	41343.7	2224	65535	17459.3	3	Figure 2
Rx	PVX-mCherry	1	1.697	284.054	98	16033	167.386	3	Figure 2
Enhancer	PVX-mCherry	1	1.067	37205.5	2853	65535	34869.2	3	Figure 2
LaM4	PVX-mCherry	1	2.097	5302.73	176	45268	2528.72	3	Figure 2
Pikm	PVX-mCherry	1	1.365	32790.3	2756	65535	24022.2	3	Figure 2
Buffer	No_PVX	1	0.904	254.005	107	1119	280.979	3	Figure 2
EV	PVX-mCherry	2	1.673	45603.4	3938	65535	27258.4	3	Figure 2
Rx	PVX-mCherry	2	1.788	291.582	151	16353	163.077	3	Figure 2
Enhancer	PVX-mCherry	2	1.195	38629.9	2895	65535	32326.3	3	Figure 2
LaM4	PVX-mCherry	2	1.154	6648.51	238	59366	5761.27	3	Figure 2
Pikm	PVX-mCherry	2	1.136	35824.3	4041	65535	31535.5	3	Figure 2
Buffer	No_PVX	2	0.922	351.961	184	683	381.736	3	Figure 2
EV	PVX-mCherry	3	2.393	39754.1	1203	65535	16612.7	3	Figure 2
Rx	PVX-mCherry	3	1.421	292.815	103	11148	206.063	3	Figure 2
Enhancer	PVX-mCherry	3	0.683	35101.8	994	65535	51393.6	3	Figure 2
LaM4	PVX-mCherry	3	1.003	5972.75	250	54019	5954.89	3	Figure 2
Pikm	PVX-mCherry	3	1.106	33898.7	1106	65535	30649.8	3	Figure 2
Buffer	No_PVX	3	0.719	417.02	182	1455	580	3	Figure 2
EV	PVX-mCherry	4	2.605	37268.1	1704	65535	14306.4	3	Figure 2
Rx	PVX-mCherry	4	1.95	250.176	111	5834	128.295	3	Figure 2
Enhancer	PVX-mCherry	4	1.893	35714	2538	65535	18866.3	3	Figure 2
LaM4	PVX-mCherry	4	2.159	3849.07	220	57898	1782.8	3	Figure 2
Pikm	PVX-mCherry	4	1.043	33543	3291	65535	32160.1	3	Figure 2
Buffer	No_PVX	4	0.869	307.322	120	761	353.65	3	Figure 2
EV	PVX-mCherry	5	2.567	33760.2	1570	65535	13151.6	3	Figure 2
Rx	PVX-mCherry	5	2.198	223.949	83	9493	101.888	3	Figure 2
Enhancer	PVX-mCherry	5	2.637	22391.6	1208	65535	8491.3	3	Figure 2
LaM4	PVX-mCherry	5	1.519	3070.49	193	44679	2021.39	3	Figure 2
Pikm	PVX-mCherry	5	1.3	26648.7	1784	55453	20499	3	Figure 2
Buffer	No_PVX	5	0.891	301.693	187	699	338.6	3	Figure 2
EV	PVX-mCherry	6	2.353	36031.1	4185	65535	15312.8	3	Figure 2
Rx	PVX-mCherry	6	2.278	220.685	79	3898	96.8766	3	Figure 2
Enhancer	PVX-mCherry	6	1.975	26628.7	2080	65535	13482.9	3	Figure 2
LaM4	PVX-mCherry	6	1.821	2059.27	216	33163	1130.85	3	Figure 2
Pikm	PVX-mCherry	6	2.004	23790.1	1433	54311	11871.3	3	Figure 2
Buffer	No_PVX	6	0.968	272.427	114	2117	281.433	3	Figure 2
EV	pGR106+GFP	1	2.443	48703.4	9310	65535	19935.9	2	Figure S7
Rx	pGR106+GFP	1	1.775	16170.8	2253	53697	9110.28	2	Figure S7
LaM4	pGR106+GFP	1	1.647	51391.2	23680	65535	31202.9	2	Figure S7
Enhancer	pGR106+GFP	1	2.476	14727.9	2594	46411	5948.26	2	Figure S7
Pikm	pGR106+GFP	1	2.206	41746.1	21058	65535	18923.9	2	Figure S7
Buffer	No_PVX	1	1.622	3401.89	1716	9075	2097.34	2	Figure S7
EV	pGR106+GFP	2	1.743	58829.3	33555	65535	33751.8	2	Figure S7
Rx	pGR106+GFP	2	2.421	9890.64	2672	49011	4085.35	2	Figure S7
LaM4	pGR106+GFP	2	2.9	60063	39242	65535	20711.4	2	Figure S7
Enhancer	pGR106+GFP	2	2.657	9556.68	1028	35624	3596.79	2	Figure S7
Pikm	pGR106+GFP	2	1.996	44077.6	23200	65535	22083	2	Figure S7
Buffer	No_PVX	2	1.935	2217.68	855	5457	1146.09	2	Figure S7
EV	pGR106+GFP	3	1.988	58972.9	31011	65535	29664.4	2	Figure S7
Rx	pGR106+GFP	3	1.623	6698.52	1397	36463	4127.25	2	Figure S7
LaM4	pGR106+GFP	3	2.221	55865.6	31475	65535	25153.3	2	Figure S7
Enhancer	pGR106+GFP	3	1.451	8324.11	1090	32733	5736.81	2	Figure S7
Pikm	pGR106+GFP	3	1.715	45835.2	10680	65535	26726.1	2	Figure S7
Buffer	No_PVX	3	1.56	2461.31	917	12318	1577.76	2	Figure S7
EV	pGR106+GFP	4	2.099	35078.4	6475	65535	16712	2	Figure S7
Rx	pGR106+GFP	4	1.9	3804.07	1151	33142	2002.14	2	Figure S7
LaM4	pGR106+GFP	4	1.844	46710.3	17602	65535	25331	2	Figure S7
Enhancer	pGR106+GFP	4	1.42	6027.82	413	47423	4244.94	2	Figure S7
Pikm	pGR106+GFP	4	1.532	30947.1	4551	64159	20200.5	2	Figure S7
Buffer	No_PVX	4	1.506	2064.16	542	4171	1370.62	2	Figure S7
EV	pGR106+GFP	5	2.039	48936	21908	64522	24000	2	Figure S7
Rx	pGR106+GFP	5	2.088	6565.36	1358	32616	3144.33	2	Figure S7
LaM4	pGR106+GFP	5	3.648	47607.8	19420	65535	13050.4	2	Figure S7
Enhancer	pGR106+GFP	5	2.763	8958.15	1163	38219	3242.18	2	Figure S7
Pikm	pGR106+GFP	5	2.748	40073.3	18995	65535	14582.7	2	Figure S7
Buffer	No_PVX	5	2.181	2727.41	1252	24955	1250.53	2	Figure S7
EV	pGR106+GFP	6	1.52	49409.1	29015	65535	32506	2	Figure S7
Rx	pGR106+GFP	6	2.413	8323.7	2924	46366	3449.52	2	Figure S7
LaM4	pGR106+GFP	6	2.296	47030.8	11384	65535	20483.8	2	Figure S7
Enhancer	pGR106+GFP	6	2.62	12257.5	1610	54189	4678.45	2	Figure S7
Pikm	pGR106+GFP	6	2.667	47246.5	7224	65535	17715.2	2	Figure S7
Buffer	No_PVX	6	2.843	3479.58	1957	7817	1223.91	2	Figure S7
Rx	pGR106+GFP	1	1.704	7354.72	2922	20989	4316.15	1	Figure S7
EV	pGR106+GFP	1	1.458	45802.6	13137	65535	31414.7	1	Figure S7
Enhancer	pGR106+GFP	1	2.941	6976.35	3112	15506	2372.1	1	Figure S7
LaM4	pGR106+GFP	1	2.142	38272.1	7939	64168	17867.4	1	Figure S7
Pikm	pGR106+GFP	1	1.772	26065.2	5316	61435	14709.5	1	Figure S7
Buffer	No_PVX	1	NA	NA	NA	NA	NA	1	Figure S7
Rx	pGR106+GFP	2	2.954	7707.66	3223	39347	2609.23	1	Figure S7
EV	pGR106+GFP	2	1.86	60711.7	17418	65535	32640.7	1	Figure S7
Enhancer	pGR106+GFP	2	2.862	10127.7	2543	42231	3538.69	1	Figure S7
LaM4	pGR106+GFP	2	2.221	52222.5	13310	65535	23513	1	Figure S7
Pikm	pGR106+GFP	2	2.936	50511.5	15198	65535	17204.2	1	Figure S7
Buffer	No_PVX	2	2.453	3557.7	1556	37199	1450.35	1	Figure S7
Rx	pGR106+GFP	3	2.786	7684.34	3562	38952	2758.2	1	Figure S7
EV	pGR106+GFP	3	2.679	46543.7	18453	65535	17373.5	1	Figure S7
Enhancer	pGR106+GFP	3	2.686	9472.12	2330	39371	3526.48	1	Figure S7
LaM4	pGR106+GFP	3	3.013	34035.1	9921	65535	11296.1	1	Figure S7
Pikm	pGR106+GFP	3	1.785	36285.7	10032	65535	20328.1	1	Figure S7
Buffer	No_PVX	3	1.705	4174.56	1832	26653	2448.42	1	Figure S7
Rx	pGR106+GFP	4	2.429	6215.49	2733	27324	2558.87	1	Figure S7
EV	pGR106+GFP	4	2.988	47238.9	22774	65535	15809.5	1	Figure S7
Enhancer	pGR106+GFP	4	2.998	7477.77	2946	49893	2494.25	1	Figure S7
LaM4	pGR106+GFP	4	2.914	52054.2	28114	65535	17863.5	1	Figure S7
Pikm	pGR106+GFP	4	2.911	47437.9	13610	65535	16296.1	1	Figure S7
Buffer	No_PVX	4	2.344	5140.63	2519	26123	2193.1	1	Figure S7
Rx	pGR106+GFP	5	3.146	6773.27	4163	19496	2152.98	1	Figure S7
EV	pGR106+GFP	5	3.441	42889.8	10956	65535	12464.3	1	Figure S7
Enhancer	pGR106+GFP	5	2.362	9903.5	3941	36527	4192.85	1	Figure S7
LaM4	pGR106+GFP	5	3.25	39688.7	17110	65535	12211.9	1	Figure S7
Pikm	pGR106+GFP	5	1.838	52622.8	21218	65535	28630.5	1	Figure S7
Buffer	No_PVX	5	2.695	5005.9	2662	18429	1857.48	1	Figure S7
Rx	pGR106+GFP	6	2.506	6738.77	3404	28778	2689.05	1	Figure S7
EV	pGR106+GFP	6	3.458	53118.5	11691	65535	15361	1	Figure S7
Enhancer	pGR106+GFP	6	2.468	9628.07	2677	50794	3901.16	1	Figure S7
LaM4	pGR106+GFP	6	3.26	54726.3	33936	65535	16787.2	1	Figure S7
Pikm	pGR106+GFP	6	3.197	44103.1	18145	65535	13795.2	1	Figure S7
Buffer	No_PVX	6	2.259	3697.84	1864	12094	1636.94	1	Figure S7
EV	pGR106+GFP	1	2.518	43967.1	20198	65535	17461.1	3	Figure S7
Rx	pGR106+GFP	1	2.403	1666.01	298	17249	693.304	3	Figure S7
Enhancer	pGR106+GFP	1	1.106	10497.7	1565	35351	9491.59	3	Figure S7
LaM4	pGR106+GFP	1	2.483	32684.8	2668	56940	13163.4	3	Figure S7
Pikm	pGR106+GFP	1	1.313	33007.1	14037	61994	25138.7	3	Figure S7
Buffer	No_PVX	1	0.935	1605.04	699	17912	1716.62	3	Figure S7
EV	pGR106+GFP	2	2.227	29192.6	15946	49938	13108.5	3	Figure S7
Rx	pGR106+GFP	2	1.647	1730.02	482	15252	1050.41	3	Figure S7
Enhancer	pGR106+GFP	2	1.67	4454.31	1121	32490	2667.25	3	Figure S7
LaM4	pGR106+GFP	2	2.146	27657.5	9571	50722	12887.9	3	Figure S7
Pikm	pGR106+GFP	2	1.201	36918.2	16724	65535	30739.6	3	Figure S7
Buffer	No_PVX	2	0.629	822.028	325	4725	1306.88	3	Figure S7
EV	pGR106+GFP	3	1.859	62035.8	26944	65535	33370.5	3	Figure S7
Rx	pGR106+GFP	3	0.876	1472.94	48	16235	1681.44	3	Figure S7
Enhancer	pGR106+GFP	3	0.397	13872.6	1142	48906	34943.6	3	Figure S7
LaM4	pGR106+GFP	3	0.952	22277.5	6124	47501	23400.7	3	Figure S7
Pikm	pGR106+GFP	3	1.758	52659.2	17119	65535	29954	3	Figure S7
Buffer	No_PVX	3	0.773	1225.18	554	12755	1584.97	3	Figure S7
EV	pGR106+GFP	4	4.329	34847	2813	65535	8049.67	3	Figure S7
Rx	pGR106+GFP	4	2.098	1571.51	470	12647	749.052	3	Figure S7
Enhancer	pGR106+GFP	4	1.674	4556.6	1700	23663	2721.98	3	Figure S7
LaM4	pGR106+GFP	4	2.327	20822.9	4107	43804	8948.38	3	Figure S7
Pikm	pGR106+GFP	4	1.647	32883.2	13178	55390	19965.5	3	Figure S7
Buffer	No_PVX	4	1.044	1136.86	524	3015	1088.94	3	Figure S7
EV	pGR106+GFP	5	2.366	37129	3036	62664	15692.7	3	Figure S7
Rx	pGR106+GFP	5	1.453	1645.5	346	21459	1132.49	3	Figure S7
Enhancer	pGR106+GFP	5	1.34	10190.3	1794	36814	7604.72	3	Figure S7
LaM4	pGR106+GFP	5	1.308	29642.1	9631	65535	22662.2	3	Figure S7
Pikm	pGR106+GFP	5	0.932	35659.6	17191	62965	38261.4	3	Figure S7
Buffer	No_PVX	5	0.696	578.854	81	1788	831.687	3	Figure S7
EV	pGR106+GFP	6	2.149	34958.7	9239	65535	16267.4	3	Figure S7
Rx	pGR106+GFP	6	1.777	1572.35	575	13256	884.836	3	Figure S7
Enhancer	pGR106+GFP	6	2.198	5626.64	895	28382	2559.89	3	Figure S7
LaM4	pGR106+GFP	6	1.56	39789.5	15780	65535	25506.1	3	Figure S7
Pikm	pGR106+GFP	6	1.796	31012.6	11055	57492	17267.6	3	Figure S7
Buffer	No_PVX	6	1.279	1013.06	319	10949	792.069	3	Figure S7
EV	pGR106-2A+GFP	1	2.06	32290.8	11443	65535	15675.2	1	Figure S7
Rx	pGR106-2A+GFP	1	1.27	9885.58	4107	65535	7783.93	1	Figure S7
Enhancer	pGR106-2A+GFP	1	0.927	13435.6	3648	65535	14493.7	1	Figure S7
LaM4	pGR106-2A+GFP	1	1.017	20094.4	5983	65535	19758.5	1	Figure S7
Pikm	pGR106-2A+GFP	1	1.161	28502.3	6443	65535	24549.8	1	Figure S7
Buffer	No_PVX	1	0.916	7339.84	1627	16455	8012.92	1	Figure S7
EV	pGR106-2A+GFP	2	2.008	31639.5	8989	65535	15756.7	1	Figure S7
Rx	pGR106-2A+GFP	2	1.779	11669.6	6154	36743	6559.65	1	Figure S7
Enhancer	pGR106-2A+GFP	2	1.335	15666.5	6666	65535	11735.2	1	Figure S7
LaM4	pGR106-2A+GFP	2	2.035	20283.6	5839	65535	9967.37	1	Figure S7
Pikm	pGR106-2A+GFP	2	1.162	32641	12374	65535	28090.4	1	Figure S7
Buffer	No_PVX	2	0.888	7558.85	2952	17453	8512.22	1	Figure S7
EV	pGR106-2A+GFP	3	2.309	32669.2	14658	65535	14148.6	1	Figure S7
Rx	pGR106-2A+GFP	3	1.99	14050.8	8870	58842	7060.71	1	Figure S7
Enhancer	pGR106-2A+GFP	3	1.729	23109.7	10432	65535	13365.9	1	Figure S7
LaM4	pGR106-2A+GFP	3	2.841	26821	8122	65535	9440.67	1	Figure S7
Pikm	pGR106-2A+GFP	3	1.735	30322.8	15340	65535	17477.1	1	Figure S7
Buffer	No_PVX	3	1.046	10633.1	6285	21416	10165.5	1	Figure S7
EV	pGR106-2A+GFP	4	1.854	28298	10393	65535	15263.2	1	Figure S7
Rx	pGR106-2A+GFP	4	1.571	9288.78	4225	34932	5912.65	1	Figure S7
Enhancer	pGR106-2A+GFP	4	1.001	21477.7	6823	65535	21456.3	1	Figure S7
LaM4	pGR106-2A+GFP	4	1.674	22408.3	6653	65535	13386.1	1	Figure S7
Pikm	pGR106-2A+GFP	4	1.084	27992.2	9251	65535	25823	1	Figure S7
Buffer	No_PVX	4	0.564	8045.51	1207	21429	14265.1	1	Figure S7
EV	pGR106-2A+GFP	5	1.657	33688.8	11718	65535	20331.2	1	Figure S7
Rx	pGR106-2A+GFP	5	1.363	10354.4	5249	36796	7596.78	1	Figure S7
Enhancer	pGR106-2A+GFP	5	1.514	14105.8	4711	65535	9316.93	1	Figure S7
LaM4	pGR106-2A+GFP	5	1.836	19770.8	4973	65535	10768.4	1	Figure S7
Pikm	pGR106-2A+GFP	5	0.812	22028.6	5918	65535	27128.8	1	Figure S7
Buffer	No_PVX	5	0.757	7549.88	3188	16587	9973.42	1	Figure S7
EV	pGR106-2A+GFP	6	1.729	24057.4	6731	65535	13914.1	1	Figure S7
Rx	pGR106-2A+GFP	6	1.325	12785.8	7125	59131	9649.68	1	Figure S7
Enhancer	pGR106-2A+GFP	6	0.93	17388.7	7886	65535	18697.5	1	Figure S7
LaM4	pGR106-2A+GFP	6	1.472	22971.4	10406	65535	15605.6	1	Figure S7
Pikm	pGR106-2A+GFP	6	0.681	22891.9	12781	45640	33615.1	1	Figure S7
Buffer	No_PVX	6	0.726	9191.5	3175	36336	12660.5	1	Figure S7
EV	pGR106-2A+GFP	1	2.056	41948.6	18196	65535	20403	2	Figure S7
Rx	pGR106-2A+GFP	1	1.557	13723.4	4711	65535	8813.98	2	Figure S7
Enhancer	pGR106-2A+GFP	1	0.988	23510.5	8068	65535	23796.1	2	Figure S7
LaM4	pGR106-2A+GFP	1	1.894	25939.4	7588	65535	13695.6	2	Figure S7
Pikm	pGR106-2A+GFP	1	1.693	36552.7	9648	65535	21590.5	2	Figure S7
Buffer	No_PVX	1	1.42	7268.77	987	20453	5118.85	2	Figure S7
EV	pGR106-2A+GFP	2	0.954	38168.4	9309	65535	40008.8	2	Figure S7
Rx	pGR106-2A+GFP	2	1.234	10783.6	3413	65535	8738.73	2	Figure S7
Enhancer	pGR106-2A+GFP	2	1	28460.4	6262	65535	28460.4	2	Figure S7
LaM4	pGR106-2A+GFP	2	1.244	21002.3	4739	40680	16882.9	2	Figure S7
Pikm	pGR106-2A+GFP	2	0.738	37263.2	4626	65535	50492.1	2	Figure S7
Buffer	No_PVX	2	0.851	5527.12	507	16616	6494.85	2	Figure S7
EV	pGR106-2A+GFP	3	1.832	38548.5	19268	65535	21041.8	2	Figure S7
Rx	pGR106-2A+GFP	3	1.826	10855.6	3357	42458	5945.03	2	Figure S7
Enhancer	pGR106-2A+GFP	3	1.368	22358.5	7334	65535	16344	2	Figure S7
LaM4	pGR106-2A+GFP	3	1.55	22983.2	5698	60598	14827.9	2	Figure S7
Pikm	pGR106-2A+GFP	3	1.217	29549.9	10522	63673	24280.9	2	Figure S7
Buffer	No_PVX	3	0.97	7997.49	1213	18027	8244.83	2	Figure S7
EV	pGR106-2A+GFP	4	0.923	42058.9	11679	65535	45567.6	2	Figure S7
Rx	pGR106-2A+GFP	4	1.504	10982.7	3977	64914	7302.36	2	Figure S7
Enhancer	pGR106-2A+GFP	4	0.688	22056.9	8096	65535	32059.4	2	Figure S7
LaM4	pGR106-2A+GFP	4	1.551	20488.7	2144	53714	13210	2	Figure S7
Pikm	pGR106-2A+GFP	4	1.171	32443.9	9986	65535	27706.1	2	Figure S7
Buffer	No_PVX	4	0.934	8191.36	789	39016	8770.19	2	Figure S7
EV	pGR106-2A+GFP	5	2.31	37179.4	15008	65535	16095	2	Figure S7
Rx	pGR106-2A+GFP	5	1.971	12419.3	4626	63785	6301.03	2	Figure S7
Enhancer	pGR106-2A+GFP	5	1.559	17535.5	5078	65535	11247.9	2	Figure S7
LaM4	pGR106-2A+GFP	5	1.856	23743.1	8153	65535	12792.6	2	Figure S7
Pikm	pGR106-2A+GFP	5	1.499	28172.2	11115	65478	18794	2	Figure S7
Buffer	No_PVX	5	1.395	8852.15	1805	26349	6345.63	2	Figure S7
EV	pGR106-2A+GFP	6	2.06	25765.4	11933	58312	12507.5	2	Figure S7
Rx	pGR106-2A+GFP	6	1.549	11827.2	5896	65535	7635.41	2	Figure S7
Enhancer	pGR106-2A+GFP	6	0.938	19594.3	8096	65535	20889.5	2	Figure S7
LaM4	pGR106-2A+GFP	6	1.433	19118.5	7983	45787	13341.6	2	Figure S7
Pikm	pGR106-2A+GFP	6	1.522	23079.2	8124	65535	15163.7	2	Figure S7
Buffer	No_PVX	6	1.075	8384.24	1805	17208	7799.29	2	Figure S7
EV	pGR106-2A+GFP	1	2.828	41607.2	18255	65535	14712.6	3	Figure S7
Rx	pGR106-2A+GFP	1	2.289	9247.08	3756	53661	4039.79	3	Figure S7
Enhancer	pGR106-2A+GFP	1	1.406	33459.9	5528	65535	23797.9	3	Figure S7
LaM4	pGR106-2A+GFP	1	1.365	23947.4	4673	65535	17543.9	3	Figure S7
Pikm	pGR106-2A+GFP	1	1.236	26696.2	10956	50018	21598.9	3	Figure S7
Buffer	No_PVX	1	1.04	5488.64	640	17489	5277.54	3	Figure S7
EV	pGR106-2A+GFP	2	2.056	41512.2	14373	65535	20190.8	3	Figure S7
Rx	pGR106-2A+GFP	2	1.419	10284.6	1671	65535	7247.75	3	Figure S7
Enhancer	pGR106-2A+GFP	2	0.988	41893.5	14034	65535	42402.3	3	Figure S7
LaM4	pGR106-2A+GFP	2	2.152	42765.8	11232	65535	19872.6	3	Figure S7
Pikm	pGR106-2A+GFP	2	1.356	35681.7	12023	65535	26314	3	Figure S7
Buffer	No_PVX	2	1.165	11760	5766	19160	10094.4	3	Figure S7
EV	pGR106-2A+GFP	3	1.124	43096.9	4812	65535	38342.5	3	Figure S7
Rx	pGR106-2A+GFP	3	1.506	8584.24	0	52593	5700.03	3	Figure S7
Enhancer	pGR106-2A+GFP	3	1.531	27863.6	6646	65535	18199.6	3	Figure S7
LaM4	pGR106-2A+GFP	3	1.239	53037.8	28395	65535	42806.9	3	Figure S7
Pikm	pGR106-2A+GFP	3	0.679	42290.5	14499	65535	62283.4	3	Figure S7
Buffer	No_PVX	3	0.661	9947.57	2537	23784	15049.3	3	Figure S7
EV	pGR106-2A+GFP	4	2.732	29410.1	15051	65535	10765	3	Figure S7
Rx	pGR106-2A+GFP	4	2.43	11497.1	6106	65535	4731.33	3	Figure S7
Enhancer	pGR106-2A+GFP	4	1.973	22366.6	6746	65535	11336.3	3	Figure S7
LaM4	pGR106-2A+GFP	4	2.419	22965.9	12853	53171	9493.97	3	Figure S7
Pikm	pGR106-2A+GFP	4	2.345	28260.4	14185	65535	12051.3	3	Figure S7
Buffer	No_PVX	4	1.883	8798.27	4221	27628	4672.48	3	Figure S7
EV	pGR106-2A+GFP	5	3.169	36082.8	18770	65535	11386.2	3	Figure S7
Rx	pGR106-2A+GFP	5	2.337	7366.06	3480	52066	3151.93	3	Figure S7
Enhancer	pGR106-2A+GFP	5	1.838	19276.7	7337	65535	10487.8	3	Figure S7
LaM4	pGR106-2A+GFP	5	2.912	25075.2	6169	65535	8610.99	3	Figure S7
Pikm	pGR106-2A+GFP	5	2.034	31191.8	16132	50294	15335.2	3	Figure S7
Buffer	No_PVX	5	1.029	11735.1	6282	27641	11404.4	3	Figure S7
EV	pGR106-2A+GFP	6	2.46	34192.3	16434	65535	13899.3	3	Figure S7
Rx	pGR106-2A+GFP	6	1.712	7560.2	3291	36800	4416.01	3	Figure S7
Enhancer	pGR106-2A+GFP	6	1.621	25003.3	5478	65535	15424.6	3	Figure S7
LaM4	pGR106-2A+GFP	6	1.904	24758.3	10239	59680	13003.3	3	Figure S7
Pikm	pGR106-2A+GFP	6	1.589	36264.9	16119	60961	22822.5	3	Figure S7
Buffer	No_PVX	6	1.1	9734.12	3957	18821	8849.2	3	Figure S7
LaM4+Pikm	PVX-GFP	1	1.59	30004.7	2117	65535	18870.9	1	Figure 3
Enhancer+Pikm	PVX-GFP	1	1.136	2461.87	357	36966	2167.14	1	Figure 3
LaM4+Enhancer	PVX-GFP	1	0.752	2028.83	315	48636	2697.91	1	Figure 3
EV	PVX-GFP	1	1.105	51334.8	8154	65535	46456.8	1	Figure 3
Rx	PVX-GFP	1	0.793	476.964	181	1114	601.468	1	Figure 3
Buffer	No_PVX	1	0.514	433.609	131	1487	843.597	1	Figure 3
LaM4+Pikm	PVX-GFP	2	0.745	18258.3	1181	65535	24507.7	1	Figure 3
Enhancer+Pikm	PVX-GFP	2	0.898	1042.44	201	18522	1160.84	1	Figure 3
LaM4+Enhancer	PVX-GFP	2	0.774	1165.88	84	38411	1506.3	1	Figure 3
EV	PVX-GFP	2	0.522	22701.9	4655	48221	43490.3	1	Figure 3
Rx	PVX-GFP	2	0.443	309.577	0	1425	698.819	1	Figure 3
Buffer	No_PVX	2	0.453	420.541	27	8101	928.347	1	Figure 3
LaM4+Pikm	PVX-GFP	3	0.762	48506.4	6897	65535	63656.7	1	Figure 3
Enhancer+Pikm	PVX-GFP	3	1.42	1450.37	340	51123	1021.39	1	Figure 3
LaM4+Enhancer	PVX-GFP	3	1.12	1615.48	290	56410	1442.39	1	Figure 3
EV	PVX-GFP	3	1.012	43133.5	4590	65535	42622.1	1	Figure 3
Rx	PVX-GFP	3	0.596	435.631	86	1544	730.924	1	Figure 3
Buffer	No_PVX	3	0.593	379.068	19	4558	639.238	1	Figure 3
LaM4+Pikm	PVX-GFP	4	1.191	38629.5	2137	65535	32434.5	1	Figure 3
Enhancer+Pikm	PVX-GFP	4	1.283	789.874	141	27091	615.646	1	Figure 3
LaM4+Enhancer	PVX-GFP	4	1.109	1908.8	218	46622	1721.19	1	Figure 3
EV	PVX-GFP	4	0.987	35673.3	4330	60961	36143.2	1	Figure 3
Rx	PVX-GFP	4	0.669	416.807	79	797	623.03	1	Figure 3
Buffer	No_PVX	4	0.558	407.218	153	1075	729.781	1	Figure 3
LaM4+Pikm	PVX-GFP	5	1.962	43779.1	2393	65535	22313.5	1	Figure 3
Enhancer+Pikm	PVX-GFP	5	1.278	2987.06	342	37472	2337.29	1	Figure 3
LaM4+Enhancer	PVX-GFP	5	1.302	3974.54	325	64459	3052.64	1	Figure 3
EV	PVX-GFP	5	1.442	56754.4	13122	65535	39358.1	1	Figure 3
Rx	PVX-GFP	5	1.09	549.745	270	3600	504.353	1	Figure 3
Buffer	No_PVX	5	0.755	563.597	283	908	746.486	1	Figure 3
LaM4+Pikm	PVX-GFP	6	0.67	25361.7	975	65535	37853.2	1	Figure 3
Enhancer+Pikm	PVX-GFP	6	0.658	4573.83	268	65535	6951.1	1	Figure 3
LaM4+Enhancer	PVX-GFP	6	0.694	3878.25	173	61909	5588.26	1	Figure 3
EV	PVX-GFP	6	0.993	17032.6	454	65535	17152.7	1	Figure 3
Rx	PVX-GFP	6	0.493	449.05	139	789	910.852	1	Figure 3
Buffer	No_PVX	6	0.782	421.438	163	794	538.923	1	Figure 3
LaM4+Pikm	PVX-GFP	1	1.566	48805.5	1657	65535	31165.7	2	Figure 3
Enhancer+Pikm	PVX-GFP	1	1.223	3481.61	252	54840	2846.78	2	Figure 3
LaM4+Enhancer	PVX-GFP	1	1.441	5113.28	261	48288	3548.42	2	Figure 3
EV	PVX-GFP	1	1.49	29924.9	1750	65535	20083.8	2	Figure 3
Rx	PVX-GFP	1	1.122	464.005	157	6121	413.552	2	Figure 3
Buffer	No_PVX	1	1.009	408.69	78	2236	405.045	2	Figure 3
LaM4+Pikm	PVX-GFP	2	2.167	43767.2	1806	65535	20197.1	2	Figure 3
Enhancer+Pikm	PVX-GFP	2	1.444	1240.08	70	32303	858.781	2	Figure 3
LaM4+Enhancer	PVX-GFP	2	1.79	1956.82	129	33849	1093.2	2	Figure 3
EV	PVX-GFP	2	1.506	25817.7	3045	48471	17143.2	2	Figure 3
Rx	PVX-GFP	2	1.095	424.581	120	6430	387.745	2	Figure 3
Buffer	No_PVX	2	0.811	401.253	137	1317	494.763	2	Figure 3
LaM4+Pikm	PVX-GFP	3	1.625	37610.8	4194	65535	23145.1	2	Figure 3
Enhancer+Pikm	PVX-GFP	3	1.448	745.239	134	24165	514.668	2	Figure 3
LaM4+Enhancer	PVX-GFP	3	1.707	865.751	112	40080	507.177	2	Figure 3
EV	PVX-GFP	3	1.311	40230.2	7593	65535	30686.6	2	Figure 3
Rx	PVX-GFP	3	1.071	364.733	81	3095	340.554	2	Figure 3
Buffer	No_PVX	3	0.872	330.054	120	570	378.502	2	Figure 3
LaM4+Pikm	PVX-GFP	4	1.415	40730.2	1368	65535	28784.6	2	Figure 3
Enhancer+Pikm	PVX-GFP	4	1.024	1988.58	140	27177	1941.97	2	Figure 3
LaM4+Enhancer	PVX-GFP	4	0.855	3286.63	193	48403	3844.02	2	Figure 3
EV	PVX-GFP	4	1.185	32957.4	1359	65535	27812.1	2	Figure 3
Rx	PVX-GFP	4	0.648	365.179	67	4941	563.548	2	Figure 3
Buffer	No_PVX	4	1.075	283.599	39	522	263.813	2	Figure 3
LaM4+Pikm	PVX-GFP	5	2.93	43235.9	1337	65535	14756.3	2	Figure 3
Enhancer+Pikm	PVX-GFP	5	1.927	1434.33	98	41257	744.334	2	Figure 3
LaM4+Enhancer	PVX-GFP	5	1.461	1748.22	247	33829	1196.59	2	Figure 3
EV	PVX-GFP	5	1.876	21304.6	1497	59312	11356.4	2	Figure 3
Rx	PVX-GFP	5	1.284	522.661	185	12276	407.057	2	Figure 3
Buffer	No_PVX	5	1.119	435.13	115	764	388.856	2	Figure 3
LaM4+Pikm	PVX-GFP	6	2.265	40803.5	2778	65535	18014.8	2	Figure 3
Enhancer+Pikm	PVX-GFP	6	1.368	711.326	112	27137	519.975	2	Figure 3
LaM4+Enhancer	PVX-GFP	6	1.853	753.899	165	25727	406.853	2	Figure 3
EV	PVX-GFP	6	2.103	31288.9	6014	65535	14878.2	2	Figure 3
Rx	PVX-GFP	6	1.25	457.213	132	839	365.77	2	Figure 3
Buffer	No_PVX	6	1.428	446.731	168	825	312.837	2	Figure 3
LaM4+Pikm	PVX-mCherry	1	2.166	8295.98	555	65535	3830.09	1	Figure 3
Enhancer+Pikm	PVX-mCherry	1	1.434	10897.2	517	65535	7599.18	1	Figure 3
LaM4+Enhancer	PVX-mCherry	1	1.339	7932.68	670	65535	5924.33	1	Figure 3
EV	PVX-mCherry	1	1.334	20405.9	697	65535	15296.8	1	Figure 3
Rx	PVX-mCherry	1	0.918	842.212	283	2751	917.442	1	Figure 3
Buffer	No_PVX	1	0.963	880.179	81	32721	913.997	1	Figure 3
LaM4+Pikm	PVX-mCherry	2	1.335	8035.95	615	65535	6019.44	1	Figure 3
Enhancer+Pikm	PVX-mCherry	2	1.361	25927.7	1307	65535	19050.5	1	Figure 3
LaM4+Enhancer	PVX-mCherry	2	1.55	3291.17	435	55919	2123.34	1	Figure 3
EV	PVX-mCherry	2	1.148	17247.3	839	65535	15023.8	1	Figure 3
Rx	PVX-mCherry	2	0.664	882.753	365	2424	1329.45	1	Figure 3
Buffer	No_PVX	2	0.851	706.22	250	5600	829.871	1	Figure 3
LaM4+Pikm	PVX-mCherry	3	0.741	3928.69	490	65535	5301.87	1	Figure 3
Enhancer+Pikm	PVX-mCherry	3	0.786	5814.93	539	65535	7398.12	1	Figure 3
LaM4+Enhancer	PVX-mCherry	3	1.166	9777.81	702	65535	8385.77	1	Figure 3
EV	PVX-mCherry	3	1.897	25454.7	931	65535	13418.4	1	Figure 3
Rx	PVX-mCherry	3	1.351	772.111	354	2315	571.511	1	Figure 3
Buffer	No_PVX	3	0.881	669.256	168	9822	759.655	1	Figure 3
LaM4+Pikm	PVX-mCherry	4	2.135	10496.6	681	65535	4916.46	1	Figure 3
Enhancer+Pikm	PVX-mCherry	4	1.741	18781	931	65535	10787.5	1	Figure 3
LaM4+Enhancer	PVX-mCherry	4	1.759	8699.07	615	65535	4945.46	1	Figure 3
EV	PVX-mCherry	4	1.768	34397.5	1868	65535	19455.6	1	Figure 3
Rx	PVX-mCherry	4	1.001	822.396	315	3181	821.574	1	Figure 3
Buffer	No_PVX	4	0.757	721.27	272	4816	952.801	1	Figure 3
LaM4+Pikm	PVX-mCherry	5	1.205	3899.75	359	65535	3236.31	1	Figure 3
Enhancer+Pikm	PVX-mCherry	5	0.779	17106.4	1007	65535	21959.5	1	Figure 3
LaM4+Enhancer	PVX-mCherry	5	1.282	12681.4	610	65535	9891.89	1	Figure 3
EV	PVX-mCherry	5	1.552	21197.8	888	65535	13658.4	1	Figure 3
Rx	PVX-mCherry	5	0.763	791.171	288	2860	1036.92	1	Figure 3
Buffer	No_PVX	5	0.848	904.024	185	33941	1066.07	1	Figure 3
LaM4+Pikm	PVX-mCherry	6	0.663	7932.59	365	65535	11964.7	1	Figure 3
Enhancer+Pikm	PVX-mCherry	6	0.35	6179.24	544	65535	17655	1	Figure 3
LaM4+Enhancer	PVX-mCherry	6	1.076	11195.6	582	65535	10404.9	1	Figure 3
EV	PVX-mCherry	6	1.005	18822	762	65535	18728.3	1	Figure 3
Rx	PVX-mCherry	6	0.933	680.111	5	2369	728.951	1	Figure 3
Buffer	No_PVX	6	0.575	789.5	321	31321	1373.04	1	Figure 3
LaM4+Pikm	PVX-mCherry	1	1.735	10500.6	588	65535	6052.2	2	Figure 3
Enhancer+Pikm	PVX-mCherry	1	1.502	25263.3	1113	65535	16819.8	2	Figure 3
LaM4+Enhancer	PVX-mCherry	1	2.024	14905.5	794	65535	7364.38	2	Figure 3
EV	PVX-mCherry	1	2.252	14471.8	492	65535	6426.22	2	Figure 3
Rx	PVX-mCherry	1	1.173	772.722	394	8247	658.757	2	Figure 3
Buffer	No_PVX	1	1.271	476.396	232	2024	374.82	2	Figure 3
LaM4+Pikm	PVX-mCherry	2	3.395	12009	551	65535	3537.26	2	Figure 3
Enhancer+Pikm	PVX-mCherry	2	2.487	15693.2	591	65535	6310.08	2	Figure 3
LaM4+Enhancer	PVX-mCherry	2	2.079	10550.9	959	65535	5075.01	2	Figure 3
EV	PVX-mCherry	2	2.101	12047.4	731	37192	5734.1	2	Figure 3
Rx	PVX-mCherry	2	1.445	949.896	517	8447	657.367	2	Figure 3
Buffer	No_PVX	2	0.988	550.902	230	6210	557.593	2	Figure 3
LaM4+Pikm	PVX-mCherry	3	1.714	13392.7	565	65535	7813.71	2	Figure 3
Enhancer+Pikm	PVX-mCherry	3	1.133	22720.4	706	65535	20053.3	2	Figure 3
LaM4+Enhancer	PVX-mCherry	3	0.52	10875.7	817	65535	20914.8	2	Figure 3
EV	PVX-mCherry	3	0.986	23190.6	901	65535	23519.9	2	Figure 3
Rx	PVX-mCherry	3	0.854	846.266	371	7162	990.944	2	Figure 3
Buffer	No_PVX	3	0.869	622.713	347	1907	716.586	2	Figure 3
LaM4+Pikm	PVX-mCherry	4	1.793	8227.31	677	65535	4588.57	2	Figure 3
Enhancer+Pikm	PVX-mCherry	4	1.419	21877.6	1110	65535	15417.6	2	Figure 3
LaM4+Enhancer	PVX-mCherry	4	1.189	3890.01	597	65535	3271.67	2	Figure 3
EV	PVX-mCherry	4	1.405	28020.2	2280	65535	19943.2	2	Figure 3
Rx	PVX-mCherry	4	1.17	701.154	318	1917	599.277	2	Figure 3
Buffer	No_PVX	4	1.074	452.738	259	7614	421.544	2	Figure 3
LaM4+Pikm	PVX-mCherry	5	1.837	12150.2	729	65535	6614.17	2	Figure 3
Enhancer+Pikm	PVX-mCherry	5	1.717	23621.1	884	65535	13757.2	2	Figure 3
LaM4+Enhancer	PVX-mCherry	5	1.353	6478.95	729	65535	4788.58	2	Figure 3
EV	PVX-mCherry	5	1.727	22020.7	899	65535	12750.8	2	Figure 3
Rx	PVX-mCherry	5	1.175	918.173	498	4913	781.424	2	Figure 3
Buffer	No_PVX	5	0.896	598.157	350	2729	667.586	2	Figure 3
LaM4+Pikm	PVX-mCherry	6	1.337	13622.7	754	65535	10189	2	Figure 3
Enhancer+Pikm	PVX-mCherry	6	1.185	19633	915	65535	16567.9	2	Figure 3
LaM4+Enhancer	PVX-mCherry	6	1.204	8015.28	568	65535	6657.21	2	Figure 3
EV	PVX-mCherry	6	1.453	17608.3	848	65535	12118.6	2	Figure 3
Rx	PVX-mCherry	6	1	644.602	312	2018	644.602	2	Figure 3
Buffer	No_PVX	6	0.943	577.149	268	1284	612.035	2	Figure 3
